# Habitat correlates of cave-dwelling: A radiation-scale analysis of skin traits and comparative transcriptomics of the *Sinocyclocheilus* cavefish

**DOI:** 10.1101/2023.07.16.549170

**Authors:** Xiayue Luo, Bing Chen, Tingru Mao, Yewei Liu, Jian Yang, Madhava Meegaskumbura

## Abstract

With 78 species, *Sinocyclocheilus* cavefish constitute the largest cavefish radiation in the world. They exhibit remarkable morphological diversity across three habitat types: surface (Surface morphs, Normal-eyed, variably colored), exclusively-cave-dwelling (Stygobitic morphs, Eyeless, depigmented), and intermediate between cave and surface (Stygophilic morphs, Micro-eyed, partially depigmented). Distinctive traits of *Sinocyclocheilus* include variations in eye and skin conditions associated with their habitat, despite the role of the skin in sensing environmental changes, its habitat correlates are less understood, compared to the well-studied eye conditions. Here, we analyzed the correlation between *Sinocyclocheilus* skin morphology and its habitat, utilizing morphological and transcriptomics-based methods. We generated RNA-sequencing data for nine species and integrated those with existing data from five additional species. These 14 species represent the primary clades and major habitats of these cavefish. Data on skin color and scale morphology were generated and 7374 orthologous genes were identified. Using a comparative transcriptomics approach, we identified 1,348 differentially expressed genes (DEGs) in the three morphotypes. GO and KEGG enrichment analyses suggest that these species have evolved different strategies for energy metabolism, immunity, and oxidative stress in different habitats. We also found 329 positive selection genes (PSGs) in the skin of these species that are mainly involved in immunity, apoptosis, and necrosis, indicating potential adaptations to their habitats. The maximum likelihood phylogenetic tree, based on 1369 single-copy orthologous genes of the species, was largely concordant with the currently established RAD-seq and mt-DNA based phylogenies, but with a few exceptions. Species with higher cave dependence present lighter coloration, fewer dark blotches, and diminished scale morphology and coverage. PCA and cluster analysis suggested that cave-dwelling species, characterized by the absence of black blotches, have similar expression patterns, indicating convergence in cave adaptation. Variations in tyrosine metabolism may explain pigmentation differences among species in diverse habitats. Our study highlights the significance of habitat in shaping skin metabolism, pigmentation variation, and morphology while offering insights into the molecular mechanisms driving these habitat-specific adaptations in *Sinocyclocheilus*. These findings underscore the transcriptional variation in adapting to diverse environments and contribute to future studies on the evolution and ecology of cavefish.
