## Supplementary Table S2 for "Habitat correlates of cave-dwelling: A radiation-scale analysis of skin traits and comparative transcriptomics of the *Sinocyclocheilus* cavefish"

### Sheet: Sheet1
Supplementary Table 2. Skin transcriptomes and post sequencing summaries with CD-HIT cleanup, TransDecoder annotation and orthogroups search associated metadata of 14 Sinocyclocheilus species
Species	Sinocyclocheilus grahami	Sinocyclocheilus anshhuiensis	Sinocyclocheilus angustiporus	Sinocyclocheilus cyphotergous	Sinocyclocheilus furcodorsalis	Sinocyclocheilus guanyangensis	Sinocyclocheilus guilinensis	Sinocyclocheilus oxycephalus	Sinocyclocheilus qiubeiensis	Sinocyclocheilus tianlinensis	Sinocyclocheilus mashanensis	Sinocyclocheilus tianeensis	Sinocyclocheilus xunlensis	Sinocyclocheilus zhenfengensis
Total number of raw reads	99323980	93937550	44739066	45347796	45334084	45550534	44702234	57173294	45938870	73888246	45408188	46343584	41182728	44189158
Total number of clean reads	93721600	88979524	44545770	45164396	45095450	45324142	44457020	56014038	44809462	72323868	45239392	46128008	40955120	44022022
GC(% )	0.474	0.47	0.475	0.465	0.461	0.465	0.47	0.481	0.478	0.481	0.474	0.461	0.465	0.463
Q30(% )	0.906	0.913	0.946	0.954	0.938	0.953	0.936	0.928	0.926	0.926	0.944	0.939	0.936	0.954
Number of transcipts	140968	168946	241737	264296	258057	229951	251355	367144	280841	295862	224969	297473	220831	289383
Average length of transcipts (bp)	909.94	934.14	972.7	1076.26	986.94	1037.41	1040.27	920.57	1030.98	1025.42	1022.55	928.95	1157.79	855.97
N50 of transcipts (bp)	1621	1767	1948	2282	1997	2138	2190	1880	2117	2137	2149	1955	2414	1694
Number of untitled unigenes	81241	97508	146151	156622	155507	139038	152397	210197	157839	166262	139275	182453	127902	179294
Average length of untitled unigenes (bp)	622.68	620.94	617.01	665.09	632.17	647.75	638.66	579.54	642.86	649.89	643.91	588.95	716.9	556.46
N50 of untitled unigenes (bp)	919	918	912	1085	973	1024	965	793	1005	1058	1007	817	1298	736
cd-hit.unigene	80118	95743	144592	154165	152982	137372	150611	205993	154513	162400	137598	180162	124838	177611
had.orf	22099	24670	29270	29883	29883	27660	28395	35603	31208	31721	28817	29725	28011	30606
complete	6733	7624	9109	10077	10077	9799	10274	13527	12239	13002	9816	10616	11481	9408
Number of expressed genes	80118	95743	144592	154165	152982	137372	150611	205993	154513	162400	137598	180162	124838	177611
Total number of species	14
Total number of genes	407544
Total number of genes in orthogroups	384146
Total number of unassigned genes	23398
Percentage of genes in all orthogroups	94.3
Percentage of unassigned genes	5.7
Total number of orthogroups	30924
Total number of species-specific orthogroups	20
Total number of genes in species-specific orthogroups	45
Percentage of genes in species-specific orthogroups	0
Mean orthogroup size	12.4
Median orthogroup size	11
G50 (assigned genes)	17
G50 (all genes)	17
O50 (assigned genes)	6663
O50 (all genes)	7351
Number of orthogroups with all species present	7374
Total number of single-copy orthogroups	1648
Total number of clean single-copy orthogroups	1369
