## Supplementary Table S5 for "Habitat correlates of cave-dwelling: A radiation-scale analysis of skin traits and comparative transcriptomics of the *Sinocyclocheilus* cavefish"

### Sheet: Sheet1
Supplementary Table 5.Adaptation-related GO terms among three main habitat species (surface species, Stygophilic species and Stygobitic species),including their namesapce, and its P value and number of enriched genes.
Adaptation-related GO term, namesapce, and its P value and number of enriched genes for SU vs SP.												Adaptation-related GO term, namesapce, and its P value and number of enriched genes for SP vs SB.												Adaptation-related GO term, namesapce, and its P value and number of enriched genes for SB vs SU.
Immune-related GO Trems	description	namespace	pvalue	ratio_in_study	ratio_in_pop	pvalue						Immune-related GO Trems	description	namespace	namespace	ratio_in_study	ratio_in_pop	pvalue						Immune-related GO Trems	description	namespace	ratio_in_study	ratio_in_pop	pvalue
GO:0006955	immune response	BP	1.88577e-05	77/522	521/6075	7.11714e-06						GO:0006959	humoral immune response		BP	11/510	58/6075	0.0161086						GO:2000316	regulation of T-helper 17 type immune response	BP	6/514	9/6075	0.000595105
GO:0002718	regulation of cytokine production involved in immune response	BP	0.00033358	6/522	26/6075	0.0368945						GO:0002684	positive regulation of immune system process		BP	41/510	353/6075	0.0298021						GO:0002682	regulation of immune system process	BP	72/514	615/6075	0.00464282
GO:0002252	immune effector process	BP	0.000813073	53/522	371/6075	0.000456824						GO:0006955	immune response		BP	57/510	521/6075	0.03091						GO:0140375	immune receptor activity	MF	7/514	23/6075	0.00706688
GO:0002376	immune system process	BP	0.000995661	115/522	984/6075	0.000541601						GO:0050778	positive regulation of immune response		BP	28/510	231/6075	0.04359						GO:0002376	immune system process	BP	104/514	984/6075	0.0119343
GO:0002263	cell activation involved in immune response	BP	0.00570013	35/522	239/6075	0.00294835						GO:0002690	positive regulation of leukocyte chemotaxis		BP	8/510	32/6075	0.0103182						GO:0006955	immune response	BP	58/514	521/6075	0.0255047
GO:0002819	regulation of adaptive immune response	BP	0.00583895	11/522	64/6075	0.0327063						GO:0002687	positive regulation of leukocyte migration		BP	10/510	50/6075	0.0158577						GO:0045087	innate immune response	BP	26/514	198/6075	0.0256223
GO:0002366	leukocyte activation involved in immune response	BP	0.00920132	33/522	232/6075	0.00570013						GO:0002688	regulation of leukocyte chemotaxis		BP	8/510	41/6075	0.0329179						GO:0002684	positive regulation of immune system process	BP	41/514	353/6075	0.0329908
GO:0045087	innate immune response	BP	0.0115189	29/522	198/6075	0.00651518						GO:0050900	leukocyte migration		BP	14/510	94/6075	0.0382639						GO:0006959	humoral immune response	BP	10/514	58/6075	0.0367846
GO:0002283	neutrophil activation involved in immune response	BP	0.0188768	28/522	196/6075	0.00993428						GO:0042102	positive regulation of T cell proliferation		BP	7/510	35/6075	0.0404376						GO:1902105	regulation of leukocyte differentiation	BP	19/514	128/6075	0.019466
GO:0002275	myeloid cell activation involved in immune response	BP	0.0236209	28/522	199/6075	0.0118031						GO:2000352	negative regulation of endothelial cell apoptotic process		BP	5/510	18/6075	0.0286061						GO:1902106	negative regulation of leukocyte differentiation	BP	9/514	47/6075	0.027934
GO:0002684	positive regulation of immune system process	BP	0.0240147	44/522	353/6075	0.0128573						GO:2000351	regulation of endothelial cell apoptotic process		BP	6/510	28/6075	0.0439071						GO:0002687	positive regulation of leukocyte migration	BP	9/514	50/6075	0.0377248
GO:0002682	regulation of immune system process	BP	0.0249843	70/522	615/6075	0.013024						GO:0071345	cellular response to cytokine stimulus		BP	43/510	371/6075	0.0272212						GO:0045620	negative regulation of lymphocyte differentiation	BP	6/514	28/6075	0.0452329
GO:0010743	regulation of macrophage derived foam cell differentiation	BP	0.00353658	6/522	12/6075	0.00194107						GO:0034097	response to cytokine		BP	46/510	414/6075	0.0405843						GO:0045619	regulation of lymphocyte differentiation	BP	14/514	82/6075	0.0161813
GO:0010745	negative regulation of macrophage derived foam cell differentiation	BP	0.0110485	5/522	11/6075	0.0063766						GO:2000427	positive regulation of apoptotic cell clearance		BP	5/510	18/6075	0.0286061						GO:0030098	lymphocyte differentiation	BP	15/514	100/6075	0.032946
GO:0002443	leukocyte mediated Immunity	BP	0.00909874	33/522	231/6075	0.00538038						Energy metabolism-related GO Trems	description	namespace	pvalue	ratio_in_study	ratio_in_pop	pvalue						GO:0046634	regulation of alpha-beta T cell activation	BP	9/514	35/6075	0.00599112
GO:0045321	leukocyte activation	BP	0.00993428	46/522	355/6075	0.00599275						GO:0033993	response to lipid		BP	66/510	425/6075	4.04828e-06						GO:0046637	regulation of alpha-beta T cell differentiation	BP	7/514	26/6075	0.012104
GO:0002274	myeloid leukocyte activation	BP	0.0105711	32/522	224/6075	0.00608166						GO:0016042	lipid catabolic process		BP	23/510	103/6075	8.23873e-05						GO:0046632	alpha-beta T cell differentiation	BP	6/514	20/6075	0.0131063
GO:0043299	leukocyte degranulation	BP	0.0114042	29/522	198/6075	0.00651518						GO:0071825	protein-lipid complex subunit organization		BP	8/510	16/6075	0.000296149						GO:0043370	regulation of CD4-positive, alpha-beta T cell differentiation	BP	6/514	20/6075	0.0131063
GO:1903037	regulation of leukocyte cell-cell adhesion	BP	0.0159832	18/522	107/6075	0.00909874						GO:0006638	neutral lipid metabolic process		BP	13/510	48/6075	0.000640243						GO:0046639	negative regulation of alpha-beta T cell differentiation	BP	5/514	14/6075	0.0131471
GO:0002444	myeloid leukocyte mediated Immunity	BP	0.0170061	29/522	204/6075	0.00931059						GO:0034368	protein-lipid complex remodeling		BP	5/510	6/6075	0.000851995						GO:0030217	T cell differentiation	BP	13/514	74/6075	0.0166216
GO:1903039	positive regulation of leukocyte cell-cell adhesion	BP	0.0178899	14/522	75/6075	0.00959925						GO:0044242	cellular lipid catabolic process		BP	19/510	93/6075	0.000871403						GO:0046631	alpha-beta T cell activation	BP	6/514	22/6075	0.018788
GO:0070663	regulation of leukocyte proliferation	BP	0.0200305	14/522	76/6075	0.0105711						GO:0044255	cellular lipid metabolic process		BP	53/510	404/6075	0.0016055						GO:2000514	regulation of CD4-positive, alpha-beta T cell activation	BP	6/514	23/6075	0.0221766
GO:0002705	positive regulation of leukocyte mediated Immunity	BP	0.0218313	10/522	46/6075	0.0114042						GO:0006629	lipid metabolic process		BP	60/510	476/6075	0.00188854						GO:0045580	regulation of T cell differentiation	BP	11/514	62/6075	0.0249528
GO:0070665	positive regulation of leukocyte proliferation	BP	0.0276184	10/522	48/6075	0.0145043						GO:0034440	lipid oxidation		BP	12/510	53/6075	0.00371448						GO:0045581	negative regulation of T cell differentiation	BP	6/514	24/6075	0.025954
GO:0002521	leukocyte differentiation	BP	0.0446239	20/522	140/6075	0.0267645						GO:0006869	lipid transport		BP	16/510	87/6075	0.00538606						GO:0046636	negative regulation of alpha-beta T cell activation	BP	5/514	18/6075	0.0294047
GO:0002696	positive regulation of leukocyte activation	BP	0.049826	17/522	118/6075	0.0367912						GO:0010876	lipid localization		BP	19/510	117/6075	0.00826246						GO:0043066	negative regulation of apoptotic process	BP	50/514	433/6075	0.0215705
GO:0002687	positive regulation of leukocyte migration	BP	0.000896265	9/522	50/6075	0.0407701						GO:0046461	neutral lipid catabolic process		BP	5/510	14/6075	0.0127664						GO:1904035	regulation of epithelial cell apoptotic process	BP	9/514	45/6075	0.022497
GO:0002685	regulation of leukocyte migration	BP	0.0421973	11/522	69/6075	0.0491665						GO:0046460	neutral lipid biosynthetic process		BP	5/510	14/6075	0.0127664						GO:0043523	regulation of neuron apoptotic process	BP	18/514	125/6075	0.0286561
GO:0042119	neutrophil activation	BP	0.0127064	29/522	199/6075	0.00692526						GO:0010883	regulation of lipid storage		BP	10/510	49/6075	0.0141611						GO:1904036	negative regulation of epithelial cell apoptotic process	BP	6/514	26/6075	0.0347356
GO:0002446	neutrophil mediated Immunity	BP	0.0153243	29/522	203/6075	0.00878607						GO:0019216	regulation of lipid metabolic process		BP	27/510	205/6075	0.020731						GO:0043066	negative regulation of apoptotic process	BP	50/514	433/6075	0.0215705
GO:0043312	neutrophil degranulation	BP	0.0188768	28/522	196/6075	0.00993428						GO:0046503	glycerolipid catabolic process		BP	6/510	23/6075	0.0214766						GO:1904035	regulation of epithelial cell apoptotic process	BP	9/514	45/6075	0.022497
GO:0002283	neutrophil activation involved in immune response	BP	0.0188768	28/522	196/6075	0.00993428						GO:0046890	regulation of lipid biosynthetic process		BP	15/510	97/6075	0.0252398						GO:0043523	regulation of neuron apoptotic process	BP	18/514	125/6075	0.0286561
GO:0050670	regulation of lymphocyte proliferation	BP	0.0178899	14/522	75/6075	0.00959925						GO:1905952	regulation of lipid localization		BP	14/510	89/6075	0.0267859						GO:1904036	negative regulation of epithelial cell apoptotic process	BP	6/514	26/6075	0.0347356
GO:0050671	positive regulation of lymphocyte proliferation	BP	0.0291903	10/522	48/6075	0.0145043						GO:1905954	positive regulation of lipid localization		BP	8/510	43/6075	0.0406402						GO:0071345	cellular response to cytokine stimulus	BP	45/514	371/6075	0.0141453
GO:0042129	regulation of T cell proliferation	BP	0.00353658	14/522	61/6075	0.00195802						GO:0008289	lipid binding		MF	36/510	279/6075	0.0109923						GO:0034097	response to cytokine	BP	52/514	414/6075	0.00468203
GO:0042102	positive regulation of T cell proliferation	BP	0.00409394	10/522	35/6075	0.00223796						GO:0006631	fatty acid metabolic process		BP	29/510	135/6075	1.87117e-05						GO:1903555	regulation of tumor necrosis factor superfamily cytokine production	BP	8/514	42/6075	0.0380111
GO:0046634	regulation of alpha-beta T cell activation	BP	0.0118031	9/522	35/6075	0.006571						GO:0001676	long-chain fatty acid metabolic process		BP	11/510	41/6075	0.00175738						Energy metabolism-related GO Trems	description	namespace	pvalue	ratio_in_study	ratio_in_pop
GO:0050870	positive regulation of T cell activation	BP	0.0135267	14/522	73/6075	0.00786695						GO:0015908	fatty acid transport		BP	8/510	27/6075	0.00444215						GO:0033993	response to lipid	BP	71/514	425/6075	1.90855e-07
GO:0046635	positive regulation of alpha-beta T cell activation	BP	0.0225319	6/522	19/6075	0.0115189						GO:0009062	fatty acid catabolic process		BP	12/510	58/6075	0.00689256						GO:0045834	positive regulation of lipid metabolic process	BP	18/514	71/6075	0.00013845
GO:0046632	alpha-beta T cell differentiation	BP	0.0275741	6/522	20/6075	0.0139997						GO:0042759	long-chain fatty acid biosynthetic process		BP	5/510	12/6075	0.00772766						GO:0006638	neutral lipid metabolic process	BP	13/514	48/6075	0.000685627
GO:1900024	regulation of substrate adhesion-dependenT cell spreading	BP	0.0327063	7/522	28/6075	0.0178899						GO:0019395	fatty acid oxidation		BP	11/510	52/6075	0.00826868						GO:1903727	positive regulation of phospholipid metabolic process	BP	8/514	21/6075	0.00128229
GO:0042110	T cell activation	BP	0.0345587	17/522	108/6075	0.0188768						GO:0006633	fatty acid biosynthetic process		BP	10/510	46/6075	0.00988034						GO:0090218	positive regulation of lipid kinase activity	BP	7/514	17/6075	0.00180825
GO:0046631	alpha-beta T cell activation	BP	0.0356312	6/522	22/6075	0.0200305						GO:1901567	fatty acid derivative binding		MF	5/510	14/6075	0.0127664						GO:0071396	cellular response to lipid	BP	34/514	247/6075	0.00634303
GO:0034446	substrate adhesion-dependenT cell spreading	BP	0.036233	6/522	22/6075	0.0200305						GO:0006635	fatty acid beta-oxidation		BP	9/510	42/6075	0.015153						GO:1905954	positive regulation of lipid localization	BP	10/514	43/6075	0.00700611
GO:0050863	regulation of T cell activation	BP	0.0367467	18/522	118/6075	0.0206358						GO:1901568	fatty acid derivative metabolic process		BP	11/510	59/6075	0.0178268						GO:0044242	cellular lipid catabolic process	BP	16/514	93/6075	0.00994185
GO:1900026	positive regulation of substrate adhesion-dependenT cell spreading	BP	0.0476067	5/522	21/6075	0.0499712						GO:0015909	long-chain fatty acid transport		BP	5/510	18/6075	0.0286061						GO:0016042	lipid catabolic process	BP	17/514	103/6075	0.0113345
GO:0045444	faT cell differentiation	BP	0.000734833	9/522	50/6075	0.0407701						GO:0019217	regulation of fatty acid metabolic process		BP	8/510	40/6075	0.02946						GO:0006869	lipid transport	BP	15/514	87/6075	0.012142
GO:2000425	regulation of apoptotic cell clearance	BP	0.0128573	8/522	29/6075	0.00722067						GO:0033559	unsaturated fatty acid metabolic process		BP	7/510	33/6075	0.0319						GO:1903725	regulation of phospholipid metabolic process	BP	9/514	40/6075	0.0122721
GO:2000427	positive regulation of apoptotic cell clearance	BP	2.01698e-09	5/522	18/6075	0.0310422						GO:0000062	fatty-acyl-CoA binding		MF	5/510	12/6075	0.00772766						GO:0010884	positive regulation of lipid storage	BP	5/514	14/6075	0.0131471
GO:0001819	positive regulation of cytokine production	BP	0.000548454	19/522	137/6075	0.0382796						GO:0016051	carbohydrate biosynthetic process		BP	18/510	63/6075	3.40982e-05						GO:0046460	neutral lipid biosynthetic process	BP	5/514	14/6075	0.0131471
GO:0050715	positive regulation of cytokine secretion	BP	0.00333679	11/522	40/6075	0.00176874						GO:0005975	carbohydrate metabolic process		BP	34/510	191/6075	0.000106906						GO:0019216	regulation of lipid metabolic process	BP	28/514	205/6075	0.013754
GO:0034097	response to cytokine	BP	0.010996	52/522	414/6075	0.00622769						GO:0010675	regulation of cellular carbohydrate metabolic process		BP	16/510	75/6075	0.00148139						GO:0046889	positive regulation of lipid biosynthetic process	BP	9/514	42/6075	0.0158265
GO:0071345	cellular response to cytokine stimulus	BP	0.0236209	46/522	371/6075	0.0120306						GO:0006109	regulation of carbohydrate metabolic process		BP	18/510	100/6075	0.00397962						GO:0034440	lipid oxidation	BP	10/514	53/6075	0.022857
GO:0050707	regulation of cytokine secretion	BP	0.0311663	11/522	57/6075	0.0168228						GO:1901135	carbohydrate derivative metabolic process		BP	57/510	485/6075	0.00932732						GO:0043550	regulation of lipid kinase activity	BP	7/514	31/6075	0.0255431
GO:0050663	cytokine secretion	BP	0.0311663	6/522	21/6075	0.0168299						GO:0044262	cellular carbohydrate metabolic process		BP	14/510	84/6075	0.0180768						GO:1905952	regulation of lipid localization	BP	14/514	89/6075	0.0282771
GO:0001816	cytokine production	BP	0.0466179	10/522	54/6075	0.0275741						GO:0034637	cellular carbohydrate biosynthetic process		BP	7/510	30/6075	0.0215036						GO:0010876	lipid localization	BP	17/514	117/6075	0.0307381
GO:0019221	cytokine-mediated signaling pathway	BP	0.0479558	27/522	206/6075	0.0278159						GO:0043255	regulation of carbohydrate biosynthetic process		BP	10/510	55/6075	0.0266718						GO:0006629	lipid metabolic process	BP	53/514	476/6075	0.0319153
Energy metabolism-related GO Trems	description	namespace	pvalue	ratio_in_study	ratio_in_pop	pvalue						GO:0009743	response to carbohydrate		BP	16/510	108/6075	0.0291038						GO:0044255	cellular lipid metabolic process	BP	46/514	404/6075	0.0326224
GO:0006629	lipid metabolic process	BP	5.35194e-06	74/522	476/6075	2.15307e-06						GO:1901137	carbohydrate derivative biosynthetic process		BP	33/510	275/6075	0.033816						GO:0010883	regulation of lipid storage	BP	9/514	49/6075	0.034234
GO:0044255	cellular lipid metabolic process	BP	6.27148e-06	65/522	404/6075	3.5255e-06						GO:0016052	carbohydrate catabolic process		BP	10/510	58/6075	0.0352554						GO:0046890	regulation of lipid biosynthetic process	BP	14/514	97/6075	0.0490428
GO:0006638	neutral lipid metabolic process	BP	2.78326e-05	17/522	48/6075	7.48082e-06						GO:0033500	carbohydrate homeostasis		BP	15/510	105/6075	0.0432296						GO:1901568	fatty acid derivative metabolic process	BP	16/514	59/6075	0.000168278
GO:0033993	response to lipid	BP	0.000114305	64/522	425/6075	2.78326e-05						GO:0030246	carbohydrate binding		MF	10/510	54/6075	0.0241761						GO:0006631	fatty acid metabolic process	BP	24/514	135/6075	0.0012231
GO:0008610	lipid biosynthetic process	BP	0.000123615	41/522	237/6075	6.13139e-05						GO:0097367	carbohydrate derivative binding		MF	41/510	363/6075	0.0421922						GO:0005504	fatty acid binding	MF	6/514	18/6075	0.00875084
GO:0044242	cellular lipid catabolic process	BP	0.000162525	22/522	93/6075	7.7845e-05						GO:0006006	glucose metabolic process		BP	15/510	56/6075	0.000276855						GO:0001676	long-chain fatty acid metabolic process	BP	9/514	41/6075	0.0139659
GO:0016042	lipid catabolic process	BP	0.000177536	23/522	103/6075	0.000114305						GO:0010906	regulation of glucose metabolic process		BP	14/510	64/6075	0.0023531						GO:0015908	fatty acid transport	BP	7/514	27/6075	0.0142473
GO:0010876	lipid localization	BP	0.000343809	24/522	117/6075	0.000250515						GO:0006007	glucose catabolic process		BP	6/510	17/6075	0.00677429						GO:0009062	fatty acid catabolic process	BP	11/514	58/6075	0.016922
GO:0032368	regulation of lipid transport	BP	0.000348745	15/522	54/6075	0.000251042						GO:0061718	glucose catabolic process to pyruvate		BP	5/510	14/6075	0.0127664						GO:0019395	fatty acid oxidation	BP	10/514	52/6075	0.0206119
GO:1905952	regulation of lipid localization	BP	0.000516038	20/522	89/6075	0.000293858						GO:0061620	glycolytic process through glucose-6-phosphate		BP	5/510	15/6075	0.0159638						GO:0015909	long-chain fatty acid transport	BP	5/514	18/6075	0.0294047
GO:1905954	positive regulation of lipid localization	BP	0.000581209	13/522	43/6075	0.000325661						GO:0042593	glucose homeostasis		BP	15/510	102/6075	0.0356535						GO:0019217	regulation of fatty acid metabolic process	BP	8/514	40/6075	0.0305897
GO:1905953	negative regulation of lipid localization	BP	0.00128138	11/522	35/6075	0.000711283						GO:0042773	ATP synthesis coupled electron transport		BP	12/510	34/6075	0.000138666						GO:1901570	fatty acid derivative biosynthetic process	BP	7/514	33/6075	0.0330092
GO:0046460	neutral lipid biosynthetic process	BP	0.0016541	7/522	14/6075	0.000813073						GO:0042775	mitochondrial ATP synthesis coupled electron transport		BP	12/510	34/6075	0.000138666						GO:0070542	response to fatty acid	BP	8/514	41/6075	0.0341638
GO:0010883	regulation of lipid storage	BP	0.00169535	13/522	49/6075	0.000922562						GO:0046034	ATP metabolic process		BP	19/510	93/6075	0.000871403						GO:0071398	cellular response to fatty acid	BP	6/514	26/6075	0.0347356
GO:0006869	lipid transport	BP	0.00255444	18/522	87/6075	0.00133401						GO:0005739	mitochondrion		CC	79/510	673/6075	0.00230557						GO:0016051	carbohydrate biosynthetic process	BP	17/514	63/6075	0.000111512
GO:0010888	negative regulation of lipid storage	BP	0.00294009	8/522	21/6075	0.00140683						GO:1903580	positive regulation of ATP metabolic process		BP	6/510	23/6075	0.0214766						GO:0009743	response to carbohydrate	BP	20/514	108/6075	0.00200448
GO:0071396	cellular response to lipid	BP	0.00538038	36/522	247/6075	0.0027727						GO:0006757	ATP generation from ADP		BP	5/510	18/6075	0.0286061						GO:0045913	positive regulation of carbohydrate metabolic process	BP	10/514	38/6075	0.00333931
GO:0046461	neutral lipid catabolic process	BP	0.00599275	6/522	14/6075	0.00353658						GO:1903578	regulation of ATP metabolic process		BP	9/510	50/6075	0.0362605						GO:0005975	carbohydrate metabolic process	BP	28/514	191/6075	0.00608246
GO:0071825	protein-lipid complex subunit organization	BP	0.00986056	6/522	16/6075	0.00594362						GO:0043462	regulation of ATPase activity		BP	9/510	52/6075	0.0436964						GO:0033500	carbohydrate homeostasis	BP	18/514	105/6075	0.00668075
GO:0032370	positive regulation of lipid transport	BP	0.0127657	8/522	29/6075	0.00722067						GO:0006734	NADH metabolic process		BP	9/510	26/6075	0.00106299						GO:0016052	carbohydrate catabolic process	BP	12/514	58/6075	0.00729086
GO:0046503	glycerolipid catabolic process	BP	0.0132005	7/522	23/6075	0.0076308						GO:0006735	NADH regeneration		BP	6/510	16/6075	0.00535001						GO:1901137	carbohydrate derivative biosynthetic process	BP	35/514	275/6075	0.0159311
GO:0015914	phospholipid transport	BP	0.0168299	7/522	24/6075	0.00920132						GO:0050136	NADH dehydrogenase (quinone) activity		MF	5/510	14/6075	0.0127664						GO:1901264	carbohydrate derivative transport	BP	7/514	30/6075	0.0222831
GO:0046486	glycerolipid metabolic process	BP	0.0200305	28/522	197/6075	0.0105282						GO:0008137	NADH dehydrogenase (ubiquinone) activity		MF	5/510	14/6075	0.0127664						GO:0010676	positive regulation of cellular carbohydrate metabolic process	BP	7/514	32/6075	0.0291148
GO:0010884	positive regulation of lipid storage	BP	0.0267645	5/522	14/6075	0.0139307						GO:0006120	mitochondrial electron transport, NADH to ubiquinone		BP	5/510	16/6075	0.0196532						GO:0006109	regulation of carbohydrate metabolic process	BP	15/514	100/6075	0.032946
GO:0034440	lipid oxidation	BP	0.0417734	10/522	53/6075	0.0249616						GO:0030964	NADH dehydrogenase complex		CC	5/510	17/6075	0.02386						GO:0043470	regulation of carbohydrate catabolic process	BP	7/514	36/6075	0.0467211
GO:0045834	positive regulation of lipid metabolic process	BP	0.0479558	12/522	71/6075	0.0291903						GO:0003954	NADH dehydrogenase activity		MF	5/510	17/6075	0.02386						GO:0097367	carbohydrate derivative binding	MF	47/514	363/6075	0.00424659
GO:0019915	lipid storage	BP	0.000780435	7/522	32/6075	0.0311663						GO:0022904	respiratory electron transport chain		BP	15/510	49/6075	8.01027e-05						GO:0030246	carbohydrate binding	MF	12/514	54/6075	0.00448366
GO:0019216	regulation of lipid metabolic process	BP	0.0013638	26/522	205/6075	0.0415716						GO:0098803	respiratory chain complex		CC	10/510	29/6075	0.000579085						GO:0061620	glycolytic process through glucose-6-phosphate	BP	8/514	15/6075	0.000222488
GO:0005811	lipid droplet	CC	0.00294835	11/522	39/6075	0.00149114						GO:0005747	mitochondrial respiratory chain complex I		CC	5/510	17/6075	0.02386						GO:0061718	glucose catabolic process to pyruvate	BP	7/514	14/6075	0.000746248
GO:0005319	lipid transporter activity	MF	0.00233639	12/522	44/6075	0.00117713						GO:0045271	respiratory chain complex I		CC	5/510	17/6075	0.02386						GO:0006006	glucose metabolic process	BP	14/514	56/6075	0.000846383
GO:0120013	lipid transfer activity	MF	0.00786695	5/522	10/6075	0.00468391						GO:0004497	monooxygenase activity		MF	9/510	18/6075	0.000123447						GO:0006007	glucose catabolic process	BP	7/514	17/6075	0.00180825
GO:0005548	phospholipid transporter activity	MF	0.0135267	7/522	23/6075	0.0076308						GO:0009060	aerobic respirationl		BP	9/510	41/6075	0.0133649						GO:0042593	glucose homeostasis	BP	18/514	102/6075	0.00514685
GO:0008289	lipid binding	MF	0.0370331	35/522	279/6075	0.023114						GO:0045333	cellular respirationl		BP	21/510	84/6075	4.18535e-05						GO:0009749	response to glucose	BP	14/514	79/6075	0.0124247
GO:1901568	fatty acid derivative metabolic process	BP	1.63506e-05	19/522	59/6075	6.83554e-06						GO:0005746	mitochondrial respirasome		CC	10/510	33/6075	0.00131839						GO:0010907	positive regulation of glucose metabolic process	BP	7/514	27/6075	0.0142473
GO:0001676	long-chain fatty acid metabolic process	BP	7.7845e-05	15/522	41/6075	1.88577e-05						GO:0070469	respirasome		CC	10/510	33/6075	0.00131839						GO:0006757	ATP generation from ADP	BP	9/514	18/6075	0.000130527
GO:0009062	fatty acid catabolic process	BP	0.00254522	14/522	58/6075	0.0013002						GO:0072593	reactive oxygen species metabolic process		BP	10/510	38/6075	0.00316862						GO:0006754	ATP biosynthetic process	BP	9/514	38/6075	0.00934934
GO:0035337	fatty-acyl-CoA metabolic process	BP	0.00409394	8/522	23/6075	0.00224616																		GO:2001171	positive regulation of ATP biosynthetic process	BP	5/514	14/6075	0.0131471
GO:0046949	fatty-acyl-CoA biosynthetic process	BP	0.00476027	7/522	18/6075	0.00254522						Stimulus response-related GO Trems	description	namespace	pvalue	ratio_in_study	ratio_in_pop	pvalue						GO:1903578	regulation of ATP metabolic process	BP	9/514	50/6075	0.0377248
GO:0006633	fatty acid biosynthetic process	BP	0.00722067	11/522	46/6075	0.00444773						GO:0016705	oxidoreductase activity, acting on paired donors, with incorporation or reduction of molecular oxygen		MF	11/510	55/6075	0.011694						GO:2001169	regulation of ATP biosynthetic process	BP	7/514	36/6075	0.0467211
GO:1901570	fatty acid derivative biosynthetic process	BP	0.00832049	9/522	33/6075	0.00476027						GO:0009719	response to endogenous stimulus		BP	86/510	723/6075	0.00100282						GO:0006734	NADH metabolic process	BP	11/514	26/6075	7.69861e-05
GO:0033559	unsaturated fatty acid metabolic process	BP	0.00841473	9/522	33/6075	0.00476027						GO:0070887	cellular response to chemical stimulus		BP	128/510	1205/6075	0.00320869						GO:0006735	NADH regeneration	BP	8/514	16/6075	0.000311219
GO:0042759	long-chain fatty acid biosynthetic process	BP	0.0145043	5/522	12/6075	0.00845623						GO:0009628	response to abiotic stimulus		BP	82/510	716/6075	0.00353016						GO:0060541	respiratory system development	BP	32/514	271/6075	0.0466992
GO:0019395	fatty acid oxidation	BP	0.0368945	10/522	52/6075	0.0225319						GO:0009991	response to extracellular stimulus		BP	45/510	348/6075	0.00456525
GO:0006635	fatty acid beta-oxidation	BP	0.00108751	8/522	42/6075	0.0408477						GO:0050896	response to stimulus		BP	290/510	3084/6075	0.00460987						Stimulus response-related GO Trems	description	namespace	pvalue	ratio_in_study	ratio_in_pop
GO:0015908	fatty acid transport	BP	0.00353658	6/522	27/6075	0.0421973						GO:0071466	cellular response to xenobiotic stimulus		BP	12/510	65/6075	0.0145535						GO:0016614	oxidoreductase activity, acting on CH-OH group of donors	MF	14/514	61/6075	0.00171097
GO:0005504	fatty acid binding	MF	0.0499712	5/522	18/6075	0.0310422						GO:0071549	cellular response to dexamethasone stimulus		BP	7/510	29/6075	0.0186378						GO:0016616	oxidoreductase activity, acting on the CH-OH group of donors, NAD or NADP as acceptor	MF	13/514	56/6075	0.00226968
GO:0006631	fatty acid metabolic process	BP	3.09091e-08	37/522	135/6075	1.17443e-08						GO:0009605	response to external stimulus		BP	113/510	1122/6075	0.0248787						GO:0016491	oxidoreductase activity	MF	34/514	287/6075	0.03979
GO:0044262	cellular carbohydrate metabolic process	BP	0.000259718	20/522	84/6075	0.000151723						GO:0071385	cellular response to glucocorticoid stimulus		BP	8/510	39/6075	0.0262606						GO:0006952	defense response	BP	54/514	416/6075	0.00210864
GO:0005975	carbohydrate metabolic process	BP	0.000269097	34/522	191/6075	0.000162525						GO:0071384	cellular response to corticosteroid stimulus		BP	8/510	41/6075	0.0329179						GO:0098542	defense response to other organism	BP	42/514	309/6075	0.00312337
GO:0016051	carbohydrate biosynthetic process	BP	0.000750315	16/522	63/6075	0.000372278						GO:0007584	response to nutrient		BP	27/510	138/6075	0.00014427						GO:0070887	cellular response to chemical stimulus	BP	144/514	1205/6075	1.26386e-05
GO:1901137	carbohydrate derivative biosynthetic process	BP	0.00845623	38/522	275/6075	0.00481477						GO:0031667	response to nutrient levels		BP	45/510	339/6075	0.00293661						GO:0009605	response to external stimulus	BP	135/514	1122/6075	1.95411e-05
GO:1901135	carbohydrate derivative metabolic process	BP	0.0122675	59/522	485/6075	0.00675553						GO:0031670	cellular response to nutrient		BP	7/510	34/6075	0.0360019						GO:0050896	response to stimulus	BP	308/514	3084/6075	3.80792e-05
GO:0034637	cellular carbohydrate biosynthetic process	BP	0.0152261	8/522	30/6075	0.00852998						GO:0070482	response to oxygen levels		BP	39/510	233/6075	0.000108604						GO:0043207	response to external biotic stimulus	BP	64/514	477/6075	0.000368869
GO:0045912	negative regulation of carbohydrate metabolic process	BP	0.0408477	7/522	30/6075	0.0238986						GO:0036293	response to decreased oxygen levels		BP	34/510	210/6075	0.000513135						GO:0009607	response to biotic stimulus	BP	65/514	493/6075	0.00050884
GO:0043255	regulation of carbohydrate biosynthetic process	BP	0.049826	10/522	55/6075	0.0303759						GO:1901700	response to oxygen-containing compound		BP	88/510	743/6075	0.00098188						GO:0009612	response to mechanical stimulus	BP	24/514	127/6075	0.000577328
GO:0009743	response to carbohydrate	BP	0.0115189	16/522	108/6075	0.0345587						GO:0071456	cellular response to hypoxia		BP	15/510	103/6075	0.0380629						GO:0009628	response to abiotic stimulus	BP	87/514	716/6075	0.000640675
GO:0030246	carbohydrate binding	MF	0.0013002	14/522	54/6075	0.000719192						GO:0009268	response to pH		BP	5/510	20/6075	0.039783						GO:0009719	response to endogenous stimulus	BP	86/514	723/6075	0.00125801
GO:0097367	carbohydrate derivative binding	MF	0.00260969	50/522	363/6075	0.0013638						GO:0000188	inactivation of MAPK activity		BP	5/510	12/6075	0.00772766						GO:0051716	cellular response to stimulus	BP	235/514	2389/6075	0.00270651
GO:0051156	glucose 6-phosphate metabolic process	BP	0.00790563	5/522	10/6075	0.00468391																		GO:0071466	cellular response to xenobiotic stimulus	BP	14/514	65/6075	0.00284579
GO:0006094	gluconeogenesis	BP	0.013522	7/522	23/6075	0.0076308																		GO:0009991	response to extracellular stimulus	BP	45/514	348/6075	0.00521629
GO:0005977	glycogen metabolic process	BP	0.0152501	7/522	35/6075	0.0446239																		GO:0071549	cellular response to dexamethasone stimulus	BP	8/514	29/6075	0.0066348
GO:0051117	ATPase binding	MF	0.0155894	10/522	44/6075	0.0088336																		GO:0071496	cellular response to external stimulus	BP	31/514	220/6075	0.00667507
GO:1903578	regulation of ATP metabolic process	BP	0.000994674	9/522	50/6075	0.0407701																		GO:0009410	response to xenobiotic stimulus	BP	20/514	123/6075	0.00729675
GO:0006734	NADH metabolic process	BP	0.000273673	6/522	26/6075	0.0368945																		GO:0071385	cellular response to glucocorticoid stimulus	BP	9/514	39/6075	0.0107363
GO:0004497	monooxygenase activity	MF	0.0499712	5/522	18/6075	0.0310422																		GO:0044344	cellular response to fibroblast growth factor stimulus	BP	11/514	54/6075	0.0109998
GO:0043457	regulation of cellular respirationl	BP	0.0323636	5/522	15/6075	0.0173954																		GO:0071363	cellular response to growth factor stimulus	BP	35/514	270/6075	0.0126211
GO:0030323	respiratory tube development	BP	0.0367467	17/522	109/6075	0.0202828																		GO:0071384	cellular response to corticosteroid stimulus	BP	9/514	41/6075	0.0139659
GO:0030216	respiratory differentiation	BP	0.00112775	8/522	42/6075	0.0408477																		GO:0071260	cellular response to mechanical stimulus	BP	10/514	55/6075	0.0278694
GO Trems related to environmental adaptation	description	namespace	pvalue	ratio_in_study	ratio_in_pop	pvalue																		GO:0048584	positive regulation of response to stimulus	BP	101/514	991/6075	0.0311195
GO:0016491	oxidoreductase activity	MF	1.54352e-06	54/522	287/6075	4.13183e-07																		GO:0032102	negative regulation of response to external stimulus	BP	20/514	148/6075	0.0369939
GO:0016614	oxidoreductase activity, acting on CH-OH group of donors	MF	0.000481679	16/522	61/6075	0.000273673																		GO:0031668	cellular response to extracellular stimulus	BP	23/514	177/6075	0.0377263
GO:0016616	oxidoreductase activity, acting on the CH-OH group of donors, NAD or NADP as acceptor	MF	0.000711283	15/522	56/6075	0.000349438																		GO:0009581	detection of external stimulus	BP	9/514	51/6075	0.0414508
GO:0051353	positive regulation of oxidoreductase activity	BP	0.00651518	7/522	20/6075	0.00409394																		GO:0048583	regulation of response to stimulus	BP	174/514	1831/6075	0.0448751
GO:0051341	regulation of oxidoreductase activity	BP	0.000309242	7/522	32/6075	0.0311663																		GO:0050954	sensory perception of mechanical stimulus	BP	11/514	69/6075	0.0451237
GO:0016860	intramolecular oxidoreductase activity	MF	0.000959982	6/522	25/6075	0.0320385																		GO:0009582	detection of abiotic stimulus	BP	9/514	52/6075	0.0454175
GO:0016903	oxidoreductase activity, acting on the aldehyde or oxo group of donors	MF	0.0479558	5/522	21/6075	0.0499712																		GO:0007584	response to nutrient	BP	25/514	138/6075	0.000768167
GO:0006952	defense response	BP	0.000813073	58/522	416/6075	0.000428298																		GO:0031667	response to nutrient levels	BP	43/514	339/6075	0.00843279
GO:0098542	defense response to other organism	BP	0.00462598	43/522	309/6075	0.00246992																		GO:0031670	cellular response to nutrient	BP	8/514	34/6075	0.0143954
GO:0009605	response to external stimulus	BP	0.000305053	131/522	1122/6075	0.000201464																		GO:1901700	response to oxygen-containing compound	BP	96/514	743/6075	3.94768e-05
GO:0009991	response to extracellular stimulus	BP	0.000642543	51/522	348/6075	0.000343809																		GO:1901701	cellular response to oxygen-containing compound	BP	58/514	460/6075	0.00263908
GO:0043207	response to external biotic stimulus	BP	0.00100967	64/522	477/6075	0.000546027																		GO:0070482	response to oxygen levels	BP	34/514	233/6075	0.00281362
GO:0009607	response to biotic stimulus	BP	0.00133401	65/522	493/6075	0.000750315																		GO:0036293	response to decreased oxygen levels	BP	29/514	210/6075	0.0108331
GO:0071466	cellular response to xenobiotic stimulus	BP	0.00254522	15/522	65/6075	0.00130553																		GO:0001666	response to hypoxia	BP	27/514	201/6075	0.0183606
GO:0009410	response to xenobiotic stimulus	BP	0.00409394	22/522	123/6075	0.00215897																		GO:0071453	cellular response to oxygen levels	BP	17/514	118/6075	0.0327325
GO:0070887	cellular response to chemical stimulus	BP	0.00409394	132/522	1205/6075	0.00216134																		GO:0036294	cellular response to decreased oxygen levels	BP	16/514	109/6075	0.0329348
GO:0071404	cellular response to low-density lipoprotein particle stimulus	BP	0.0076308	6/522	15/6075	0.00462598																		GO:0071456	cellular response to hypoxia	BP	15/514	103/6075	0.040172
GO:0009719	response to endogenous stimulus	BP	0.00920132	83/522	723/6075	0.00566174																		GO:0051607	defense response to virus	BP	12/514	59/6075	0.00817254
GO:0071402	cellular response to lipoprotein particle stimulus	BP	0.0130316	6/522	17/6075	0.00751499																		GO:0009615	response to virus	BP	18/514	100/6075	0.00429469
GO:0050896	response to stimulus	BP	0.0139997	294/522	3084/6075	0.00832049																		GO:0050829	defense response to Gram-negative bacterium	BP	12/514	54/6075	0.00448366
GO:0071496	cellular response to external stimulus	BP	0.0259276	30/522	220/6075	0.013522																		GO:0002237	response to molecule of bacterial origin	BP	22/514	137/6075	0.0057214
GO:0009628	response to abiotic stimulus	BP	0.0310422	79/522	716/6075	0.016396																		GO:0042742	defense response to bacterium	BP	16/514	107/6075	0.0288586
GO:0071549	cellular response to dexamethasone stimulus	BP	0.0367467	7/522	29/6075	0.0207433																		GO:0006954	inflammatory response	BP	19/514	125/6075	0.0159225
GO:0009612	response to mechanical stimulus	BP	0.020938	18/522	127/6075	0.036549																		GO:0009266	response to temperature stimulus	BP	23/514	168/6075	0.0236167
GO:0031668	cellular response to extracellular stimulus	BP	0.00637931	23/522	177/6075	0.0432659																		GO:0032868	response to insulin	BP	21/514	161/6075	0.0443095
GO:0071216	cellular response to biotic stimulus	BP	0.00814464	12/522	76/6075	0.0433751																		GO:0001752	compound eye photoreceptor fate commitment	BP	7/514	27/6075	0.0142473
GO:0042742	defense response to bacterium	BP	0.00460331	16/522	107/6075	0.0323636																		GO:0042706	eye photoreceptor cell fate commitment	BP	7/514	29/6075	0.0193226
GO:0071219	cellular response to molecule of bacterial origin	BP	0.0173954	11/522	65/6075	0.0356312																		GO:0030104	water homeostasis	BP	7/514	29/6075	0.0193226
GO:0002237	response to molecule of bacterial origin	BP	0.00594362	23/522	137/6075	0.00351732																		GO:0043410	positive regulation of MAPK cascade	BP	41/514	242/6075	6.69918e-05
GO:0009620	response to fungus	BP	0.0437987	7/522	36/6075	0.049826																		GO:0043408	regulation of MAPK cascade	BP	53/514	366/6075	0.000238652
GO:0007584	response to nutrient	BP	0.000305053	27/522	138/6075	0.000205863																		GO:0000187	activation of MAPK activity	BP	18/514	84/6075	0.000797913
GO:0031667	response to nutrient levels	BP	0.0020642	48/522	339/6075	0.00100967																		GO:0000188	inactivation of MAPK activity	BP	6/514	12/6075	0.00180313
GO:1901700	response to oxygen-containing compound	BP	0.000117911	97/522	743/6075	4.4202e-05																		GO:0000165	MAPK cascade	BP	23/514	161/6075	0.0157898
GO:1901701	cellular response to oxygen-containing compound	BP	0.00182814	61/522	460/6075	0.000966321																		GO Trems related to pigmentationt and scale development
GO:0036293	response to decreased oxygen levels	BP	0.0249616	29/522	210/6075	0.013024																		GO:0007169	transmembrane receptor protein Tyrosine kinase signaling pathway	BP	46/514	287/6075	7.95717e-05
GO:0001666	response to hypoxia	BP	0.0258538	28/522	201/6075	0.0132005																		GO:0004713	protein Tyrosine kinase activity	MF	16/514	77/6075	0.00201974
GO:0070482	response to oxygen levels	BP	0.0421973	30/522	233/6075	0.0256845																		GO:0018108	peptidyl-Tyrosine phosphorylation	BP	17/514	85/6075	0.00211306
GO:0000302	response to reactive oxygen species	BP	0.0136987	16/522	112/6075	0.0444323																		GO:0018212	peptidyl-Tyrosine modification	BP	17/514	88/6075	0.0029019
GO:0042572	retinol metabolic process	BP	0.00444773	5/522	8/6075	0.00229255																		GO:0004714	transmembrane receptor protein Tyrosine kinase activity	MF	8/514	37/6075	0.021424
GO:0071300	cellular response to retinoic acid	BP	0.0159392	9/522	37/6075	0.00886858																		GO:0038083	peptidyl-Tyrosine autophosphorylation	BP	7/514	31/6075	0.0255431
GO:0001523	retinoid metabolic process	BP	0.0474258	6/522	24/6075	0.0276184																		GO:0042531	positive regulation of Tyrosine phosphorylation of STAT protein	BP	5/514	18/6075	0.0294047
GO:0007608	sensory perception of smell	BP	0.000245532	5/522	18/6075	0.0310422																		GO:0042509	regulation of Tyrosine phosphorylation of STAT protein	BP	6/514	25/6075	0.0301358
GO:0002526	acute inflammatory response	BP	0.00936524	6/522	18/6075	0.0727217																		GO:0050731	positive regulation of peptidyl-Tyrosine phosphorylation	BP	11/514	68/6075	0.0417174
GO:0006954	inflammatory response	BP	0.00987437	20/522	125/6075	0.0750918																		GO:0035335	peptidyl-Tyrosine dephosphorylation	BP	8/514	43/6075	0.0421384
GO:0002673	regulation of acute inflammatory response	BP	0.0367467	5/522	19/6075	0.173186																		GO:0004725	protein Tyrosine phosphatase activity	MF	8/514	43/6075	0.0421384
GO:0050727	regulation of inflammatory response	BP	0.0415103	17/522	120/6075	0.187087																		GO:0050730	regulation of peptidyl-Tyrosine phosphorylation	BP	15/514	104/6075	0.0428152
GO Trems related to pigmentation and scale development																								GO:0001958	endochondral ossification	BP	5/514	13/6075	0.0103358
GO:0042531	positive regulation of Tyrosine phosphorylation of STAT protein	BP	0.0173954	6/522	18/6075	0.00936524																		GO:0036075	replacement ossification	BP	5/514	13/6075	0.0103358
GO:0042509	regulation of Tyrosine phosphorylation of STAT protein	BP	0.00196422	6/522	25/6075	0.0320385																		GO:0045778	positive regulation of ossification	BP	10/514	50/6075	0.0166107
GO:0031424	keratinization	BP	0.0168228	7/522	24/6075	0.00920132																		GO:0030278	regulation of ossification	BP	14/514	95/6075	0.0430761
GO:0070167	regulation of biomineral tissue development	BP	0.0291929	9/522	41/6075	0.0152261																		GO:0060350	endochondral bone morphogenesis	BP	9/514	28/6075	0.00171398
GO:0110149	regulation of biomineralization	BP	0.0294006	9/522	41/6075	0.0152261																		GO:0060349	bone morphogenesis	BP	11/514	46/6075	0.0039892
GO:0070169	positive regulation of biomineral tissue development	BP	0.0382796	6/522	23/6075	0.0236209																		GO:0060351	cartilage development involved in endochondral bone morphogenesis	BP	6/514	15/6075	0.00430993
GO:0110151	positive regulation of biomineralization	BP	0.0397849	6/522	23/6075	0.0236209
GO:0045778	positive regulation of ossification	BP	0.0329351	10/522	50/6075	0.018194
GO:0030278	regulation of ossification	BP	0.0422731	15/522	95/6075	0.0258538
GO:0001503	ossification	BP	0.0200305	14/522	91/6075	0.0363008
GO:0060349	bone morphogenesis	BP	0.00722067	11/522	46/6075	0.00444773
GO:0060351	cartilage development involved in endochondral bone morphogenesis	BP	0.00751499	6/522	15/6075	0.00462598
GO:0030500	regulation of bone mineralization	BP	0.0310422	8/522	34/6075	0.0155894
GO:0060350	endochondral bone morphogenesis	BP	0.0327063	7/522	28/6075	0.0178899
GO:1903010	regulation of bone development	BP	0.0367912	5/522	16/6075	0.0213858
