## Supplementary Table S6 for "Habitat correlates of cave-dwelling: A radiation-scale analysis of skin traits and comparative transcriptomics of the *Sinocyclocheilus* cavefish"

### Sheet: Sheet1
Supplementary Table 7.Similarities and differences in the significantly enriched KEGG pathways for DEGs among three main habitat species (surface species (SU), Stygophilic species (SP) and Stygobitic species (SB)) and DEGs among 14 different species.Surface species (SU), Stygophilic species(SP) and Stygobitic species (SP).
layer1 / 1 common pathways in "SU vs SP","SP vs SB","SB vs SU" and 14 different species.	layer2	layer3	ID	Input.number	Background.number	pvalue		layer1 / 1 common pathways in "SU vs SP","SP vs SB","SB vs SU" and 14 different species.	layer2	layer3	ID	Input.number	Background.number	pvalue		layer1/ 1 common pathways in "SU vs SP","SP vs SB","SB vs SU" and 14 different species.	layer2	layer3	ID	Input.number	Background.number	pvalue
5. Organismal Systems	5.2 Endocrine system	PPAR signaling pathway	ko03320	11	31	0.000505886		5. Organismal Systems	5.2 Endocrine system	PPAR signaling pathway	ko03320	13	31	1.14837e-05		5. Organismal Systems	5.2 Endocrine system	PPAR signaling pathway	ko03320	8	31	0.0123731
7 common pathways in "SU vs SP","SP vs SB"and"SB vs SU"								7 common pathways in "SU vs SP","SP vs SB"and"SB vs SU"								7 common pathways in "SU vs SP","SP vs SB"and"SB vs SU"
1. Metabolism	1.1 Carbohydrate metabolism	Pentose phosphate pathway	ko00030	9	17	4.14402e-05		1. Metabolism	1.0 Global and overview maps	Carbon metabolism	ko01200	21	67	6.84315e-06		1. Metabolism	1.0 Global and overview maps	Microbial metabolism in diverse environments	ko01120	22	91	0.000132512
1. Metabolism	1.0 Global and overview maps	Biosynthesis of antibiotics	ko01130	30	125	8.9345e-05		1. Metabolism	1.0 Global and overview maps	Microbial metabolism in diverse environments	ko01120	25	91	1.30158e-05		1. Metabolism	1.0 Global and overview maps	Biosynthesis of amino acids	ko01230	12	37	0.000251508
1. Metabolism	1.0 Global and overview maps	Biosynthesis of secondary metabolites	ko01110	41	210	0.000673498		1. Metabolism	1.0 Global and overview maps	Biosynthesis of secondary metabolites	ko01110	40	210	0.00046022		1. Metabolism	1.0 Global and overview maps	Carbon metabolism	ko01200	17	67	0.000407316
1. Metabolism	1.0 Global and overview maps	Biosynthesis of amino acids	ko01230	12	37	0.000724605		1. Metabolism	1.0 Global and overview maps	Biosynthesis of antibiotics	ko01130	27	125	0.000516303		1. Metabolism	1.1 Carbohydrate metabolism	Pentose phosphate pathway	ko00030	7	17	0.00102156
1. Metabolism	1.0 Global and overview maps	Carbon metabolism	ko01200	17	67	0.00149833		1. Metabolism	1.0 Global and overview maps	Biosynthesis of amino acids	ko01230	10	37	0.00591066		1. Metabolism	1.0 Global and overview maps	Biosynthesis of antibiotics	ko01130	23	125	0.00501541
1. Metabolism	1.0 Global and overview maps	Microbial metabolism in diverse environments	ko01120	21	91	0.00165241		1. Metabolism	1.1 Carbohydrate metabolism	Pentose phosphate pathway	ko00030	6	17	0.00790439		4. Cellular Processes	4.1 Transport and catabolism	Phagosome	ko04145	13	57	0.00516574
4. Cellular Processes	4.1 Transport and catabolism	Phagosome	ko04145	13	57	0.0131724		4. Cellular Processes	4.1 Transport and catabolism	Phagosome	ko04145	13	57	0.00868061		1. Metabolism	1.0 Global and overview maps	Biosynthesis of secondary metabolites	ko01110	34	210	0.00652234
common pathways in "SP vs SB" or "SB vs SU"								common pathways in "SU vs SP" or "SB vs SU"								common pathways in "SU vs SP" or "SPvs SB"
1. Metabolism	1.0 Global and overview maps	Metabolic pathways	ko01100	103	627	0.00020967		1. Metabolism	1.0 Global and overview maps	Metabolic pathways	ko01100	105	627	9.59929e-06		1. Metabolism	1.3 Lipid metabolism	Synthesis and degradation of ketone bodies	ko00072	4	6	0.0015063
5. Organismal Systems	5.1 Immune system	Complement and coagulation cascades	ko04610	7	15	0.000825906		1. Metabolism	1.5 Amino acid metabolism	Glycine, serine and threonine metabolism	ko00260	10	22	5.21294e-05		1. Metabolism	1.1 Carbohydrate metabolism	Glycolysis / Gluconeogenesis	ko00010	9	30	0.00273333
1. Metabolism	1.3 Lipid metabolism	Steroid hormone biosynthesis	ko00140	6	12	0.00127325		5. Organismal Systems	5.1 Immune system	Complement and coagulation cascades	ko04610	7	15	0.0006004		1. Metabolism	1.2 Energy metabolism	Methane metabolism	ko00680	5	11	0.00335265
1. Metabolism	1.8 Metabolism of cofactors and vitamins	Retinol metabolism	ko00830	7	16	0.00132041		1. Metabolism	1.3 Lipid metabolism	Steroid hormone biosynthesis	ko00140	6	12	0.000963454		1. Metabolism	1.3 Lipid metabolism	Linoleic acid metabolism	ko00591	3	5	0.00972442
1. Metabolism	1.11 Xenobiotics biodegradation and metabolism	Styrene degradation	ko00643	3	3	0.00161267		1. Metabolism	1.1 Carbohydrate metabolism	Glycolysis / Gluconeogenesis	ko00010	10	30	0.00105109		1. Metabolism	1.2 Energy metabolism	Carbon fixation in photosynthetic organisms	ko00710	5	15	0.0152702
1. Metabolism	1.0 Global and overview maps	Fatty acid metabolism	ko01212	9	32	0.00936342		1. Metabolism	1.11 Xenobiotics biodegradation and metabolism	Styrene degradation	ko00643	3	3	0.00137985		1. Metabolism	1.2 Energy metabolism	Carbon fixation pathways in prokaryotes	ko00720	4	11	0.0215799
1. Metabolism	1.5 Amino acid metabolism	Glycine, serine and threonine metabolism	ko00260	7	22	0.010464		1. Metabolism	1.3 Lipid metabolism	Arachidonic acid metabolism	ko00590	6	14	0.00257176		1. Metabolism	1.11 Xenobiotics biodegradation and metabolism	Benzoate degradation	ko00362	2	3	0.0305537
1. Metabolism	1.3 Lipid metabolism	Arachidonic acid metabolism	ko00590	5	14	0.0178031		1. Metabolism	1.5 Amino acid metabolism	Tyrosine metabolism	ko00350	6	10	0.000266863		5. Organismal Systems	5.1 Immune system	Intestinal immune network for IgA production	ko04672	3	8	0.0428222
4. Cellular Processes	4.1 Transport and catabolism	Peroxisome	ko04146	9	36	0.0204884		1. Metabolism	1.2 Energy metabolism	Methane metabolism	ko00680	5	11	0.00441776		1. Metabolism	1.1 Carbohydrate metabolism	Amino sugar and nucleotide sugar metabolism	ko00520	6	26	0.0480257
1. Metabolism	1.5 Amino acid metabolism	Tyrosine metabolism	ko00350	4	10	0.0221384		1. Metabolism	1.2 Energy metabolism	Carbon fixation pathways in prokaryotes	ko00720	5	11	0.00441776		5 elements included exclusively in "SB vs SU"
1. Metabolism	1.2 Energy metabolism	Carbon fixation in photosynthetic organisms	ko00710	5	15	0.0241784		1. Metabolism	1.0 Global and overview maps	Fatty acid metabolism	ko01212	9	32	0.0066891		1. Metabolism	1.1 Carbohydrate metabolism	Butanoate metabolism	ko00650	5	13	0.00781353
5. Organismal Systems	5.4 Digestive system	Vitamin digestion and absorption	ko04977	3	6	0.0245236		1. Metabolism	1.3 Lipid metabolism	Linoleic acid metabolism	ko00591	3	5	0.0115995		3. Environmental Information Processing	3.3 Signaling molecules and interaction	Viral protein interaction with cytokine and cytokine receptor	ko04061	4	10	0.0149518
1. Metabolism	1.3 Lipid metabolism	Synthesis and degradation of ketone bodies	ko00072	3	6	0.0245236		5. Organismal Systems	5.4 Digestive system	Vitamin digestion and absorption	ko04977	3	6	0.0212879		5. Organismal Systems	5.7 Sensory system	Phototransduction - fly	ko04745	3	8	0.0428222
1. Metabolism	1.1 Carbohydrate metabolism	Amino sugar and nucleotide sugar metabolism	ko00520	7	26	0.0266223		1. Metabolism	1.5 Amino acid metabolism	Phenylalanine, Tyrosine and tryptophan biosynthesis	ko00400	2	3	0.0344474		1. Metabolism	1.5 Amino acid metabolism	Histidine metabolism	ko00340	3	8	0.0428222
1. Metabolism	1.11 Xenobiotics biodegradation and metabolism	Benzoate degradation	ko00362	2	3	0.0380554		4. Cellular Processes	4.1 Transport and catabolism	Peroxisome	ko04146	8	36	0.0411484		5. Organismal Systems	5.2 Endocrine system	Aldosterone synthesis and secretion	ko04925	6	26	0.0480257
7 elements included exclusively in "SU vs SP":								5. Organismal Systems	5.1 Immune system	Hematopoietic cell lineage	ko04640	4	13	0.048163
2. Genetic Information Processing	2.2 Translation	Ribosome biogenesis in eukaryotes	ko03008	16	49	9.03531e-05		13 elements included exclusively in "SP vs SB"
1. Metabolism	1.8 Metabolism of cofactors and vitamins	One carbon pool by folate	ko00670	5	8	0.000911104		1. Metabolism	1.3 Lipid metabolism	Primary bile acid biosynthesis	ko00120	6	8	4.34057e-05
5. Organismal Systems	5.2 Endocrine system	Thyroid hormone synthesis	ko04918	7	22	0.010464		1. Metabolism	1.1 Carbohydrate metabolism	Citrate cycle (TCA cycle)	ko00020	9	20	0.000137511
1. Metabolism	1.5 Amino acid metabolism	Tryptophan metabolism	ko00380	7	23	0.0135504		1. Metabolism	1.5 Amino acid metabolism	Cysteine and methionine metabolism	ko00270	8	25	0.00441344
1. Metabolism	1.3 Lipid metabolism	Biosynthesis of unsaturated fatty acids	ko01040	4	11	0.0316186		1. Metabolism	1.11 Xenobiotics biodegradation and metabolism	Metabolism of xenobiotics by cytochrome P450	ko00980	6	17	0.00790439
1. Metabolism	1.9 Metabolism of terpenoids and polyketides	Terpenoid backbone biosynthesis	ko00900	4	12	0.0431272		3. Environmental Information Processing	3.3 Signaling molecules and interaction	ECM-receptor interaction	ko04512	7	22	0.00790543
1. Metabolism	1.1 Carbohydrate metabolism	Ascorbate and aldarate metabolism	ko00053	4	12	0.0431272		5. Organismal Systems	5.2 Endocrine system	Ovarian steroidogenesis	ko04913	4	9	0.0121851
								1. Metabolism	1.6 Metabolism of other amino acids	Glutathione metabolism	ko00480	7	25	0.0165658
								1. Metabolism	1.3 Lipid metabolism	Fatty acid degradation	ko00071	7	25	0.0165658
								1. Metabolism	1.11 Xenobiotics biodegradation and metabolism	Drug metabolism - cytochrome P450	ko00982	5	15	0.0196555
								1. Metabolism	1.1 Carbohydrate metabolism	Pyruvate metabolism	ko00620	6	21	0.023529
								1. Metabolism	1.8 Metabolism of cofactors and vitamins	Retinol metabolism	ko00830	5	16	0.0260268
								5. Organismal Systems	5.4 Digestive system	Cholesterol metabolism	ko04979	6	22	0.0293878
								1. Metabolism	1.0 Global and overview maps	Degradation of aromatic compounds	ko01220	2	3	0.0344474
								1. Metabolism	1.2 Energy metabolism	Oxidative phosphorylation	ko00190	10	50	0.046396
