## Supplementary Table S7 for "Habitat correlates of cave-dwelling: A radiation-scale analysis of skin traits and comparative transcriptomics of the *Sinocyclocheilus* cavefish"

### Sheet: Sheet1
	Supplementary Table 7. Important pathways differentially expressed in the skin compared to different habitat species, including gene id and expression
	Pathways/species		S_angustiporus	S_grahami	S_guilinensis	S_oxycephalus	S_qiubeiensis	S_cyphotergous	S_guanyangensis	S_mashanensis	S_xunlensis	S_zhenfengensis				S_cyphotergous	S_guanyangensis	S_mashanensis	S_xunlensis	S_zhenfengensis	S_anshuiensis	S_furcodorsalis	S_tianeensis	S_tianlinensis				S_angustiporus	S_grahami	S_guilinensis	S_oxycephalus	S_qiubeiensis	S_anshuiensis	S_furcodorsalis	S_tianeensis	S_tianlinensis
A. immunity	Phagosome
	OG0000406		1.81139	3486.01	1.51	20.8809	26.5904	2.99173	2.16814	5.10438	24.0543	8.51907	-6.36726			2.99173	2.16814	5.10438	24.0543	8.51907	64.2087	5.223	4.3235	94.3484	2.29419	up		1.81139	3486.01	1.51	20.8809	26.5904	64.2087	5.223	4.3235	94.3484	-4.07306	down
	OG0001307		3.53314	3.91425	3.179	13.1478	22.0728	3.52292	1.83444	3.06371	5.5788	5.16329	-1.25827
	OG0001814		11.3169	2.88225	16.3061	20.856	118.087	97.3895	16.5465	29.0199	172.6	29.6291	1.0265
	OG0002841		14.8431	7.20811	7.67607	31.569	84.5478	15.435	11.465	10.7395	9.14885	7.10814	-1.43608															14.8431	7.20811	7.67607	31.569	84.5478	8.44809	12.8571	8.13119	20.7745	-1.21636	down
	OG0003338		2.45442	51.2343	8.4332	4.21567	7.61303	8.38471	7.85156	4.47112	7.89145	4.9877	-1.13856															2.45442	51.2343	8.4332	4.21567	7.61303	3.52443	3.73865	4.77486	11.111	-1.35354	down
	OG0005975		2.18767	1.22658	2.6207	2.51096	13.3775	1.63823	1.23416	1.71326	2.0053	2.88324	-1.20997			1.63823	1.23416	1.71326	2.0053	2.88324	1.2036	3.763	1.94663	8.94954	1.0651	up
	OG0006282		54.2148	206.812	47.3487	90.5655	457.472	51.0351	28.6582	76.8472	170.577	37.1403	-1.23334															54.2148	206.812	47.3487	90.5655	457.472	198.313	21.9329	44.8525	58.1563	-1.0837	down
	OG0008994		11.481	2.3755	5.22977	23.9315	60.5563	12.1274	3.79514	6.61957	10.0316	7.43284	-1.37224			12.1274	3.79514	6.61957	10.0316	7.43284	2.72327	9.15042	10.2915	71.5784	1.55029	up
	OG0009257		7.99617	18.6273	6.57707	28.5934	51.8217	10.8347	4.99404	6.94211	12.0539	7.48815	-1.42488															7.99617	18.6273	6.57707	28.5934	51.8217	9.8476	6.45983	7.75087	19.7182	-1.05394	down
	OG0011193		3.86526	7.71129	7.24816	8.71361	15.4107	13.2982	7.31209	10.5626	25.3583	65.9522	1.51178															3.86526	7.71129	7.24816	8.71361	15.4107	21.9539	18.7161	28.1668	11.7879	1.23043	up
	OG0011473		9.93629	8.82383	12.2447	23.1572	29.8937	12.9819	6.27992	8.99549	5.61004	4.26044	-1.1404															9.93629	8.82383	12.2447	23.1572	29.8937	10.2161	7.68097	4.69903	10.4857	-1.02329	down
	OG0000231															22.551	32.6163	27.0557	2.42078	3.3267	5.21121	11.181	5.16787	13.2301	-1.01633	down
	OG0000405															71.0389	3.56369	18.7834	5.14246	7.52673	8.49501	5.15125	3.24322	676.17	3.03003	up		5.20772	2.32523	5.01141	34.1332	74.8697	8.49501	5.15125	3.24322	676.17	2.83334	up
	OG0000753															32.6171	34.7691	29.9425	204.598	67.6982	3.94461	71.9601	8.81634	18.3951	-1.51983	down
	OG0002528															54.0422	2.58558	94.8615	35.1812	177.123	3.9163	6.62312	11.2856	23.0897	-2.69582	down
	OG0002666															33.5921	34.4817	46.424	39.4951	0.449999	26.3263	205.261	12.2881	48.3902	1.24211	up		9.88157	9.40239	42.2265	52.8963	53.3064	26.3263	205.261	12.2881	48.3902	1.12319	up
	OG0004299															56.8379	17.6427	27.8063	35.1234	12.6031	301.212	18.7849	24.7732	50.7547	1.72057	up
	OG0006181															6.71927	5.0197	54.7257	7.91735	5.30349	2.15599	3.61506	9.56928	4.37067	-1.69319	down		6.50313	1.91983	10.9779	2.43134	33.3211	2.15599	3.61506	9.56928	4.37067	-1.16236	down
	OG0006241															5.12607	3.49141	2.93082	5.26259	4.43814	2.37488	2.86386	3.69859	26.5094	1.06001	up
	OG0012054															35.9802	12.326	28.1117	38.7782	20.331	103.926	31.8916	47.7488	43.7195	1.06783	up
	OG0000663																											7.44021	30.3091	3.06085	12.4559	5.5593	2.15933	48.3954	8.88561	103.489	1.79158	up
			-3
	OG0006977																											10.5364	15.1414	19.8289	32.6213	41.9617	26.6561	2.21659	0.721306	13.0704	-1.171	down
	Complement and coagulation cascades
	OG0000406		1.81139	3486.01	1.51	20.8809	26.5904	2.99173	2.16814	5.10438	24.0543	8.51907	-6.36726			2.99173	2.16814	5.10438	24.0543	8.51907	64.2087	5.223	4.3235	94.3484	2.29419	up
	OG0001145		1.52387	1415.47	3.9944	27.7015	26.7512	2.70343	4.16837	4.74453	37.2285	3.37305	-4.82033			2.70343	4.16837	4.74453	37.2285	3.37305	973.282	6.5808	1.73117	26.8651	4.59326	up
	OG0003784		5.88059	161.94	4.39349	1.3439	47.8215	10.7386	7.37179	7.64665	1.3791	5.14759	-2.77745			10.7386	7.37179	7.64665	1.3791	5.14759	232.471	3.04207	0.860108	2.68607	3.21022	up
	OG0004299		15.3811	576.471	32.0971	17.5513	85.9282	56.8379	17.6427	27.8063	35.1234	12.6031	-2.27768			56.8379	17.6427	27.8063	35.1234	12.6031	301.212	18.7849	24.7732	50.7547	1.72057	up
	OG0009852		54.7579	311.468	62.0784	22.5034	97.7373	49.1954	15.189	23.2355	10.0492	9.77235	-2.35201			49.1954	15.189	23.2355	10.0492	9.77235	167.709	12.2816	4.6553	46.4925	1.42709	up
	OG0011114		38.6903	11.9028	24.7403	38.1404	82.9395	37.6166	6.17259	19.4032	18.9261	16.0311	-1.0008			37.6166	6.17259	19.4032	18.9261	16.0311	13.3056	12.5051	14.2836	201.419	1.62093	up
	OG0008994		11.481	2.3755	5.22977	23.9315	60.5563	12.1274	3.79514	6.61957	10.0316	7.43284	-1.37224			12.1274	3.79514	6.61957	10.0316	7.43284	2.72327	9.15042	10.2915	71.5784	1.55029	up
	OG0000405															5.20772	2.32523	5.01141	34.1332	74.8697	8.49501	5.15125	3.24322	676.17	2.83334	up
	OG0007677															51.2379	2.38048	4.53815	3.58366	11.9471	2.2133	6.80266	5.5268	13.1862	-1.08798	down
	OG0010209															44.5157	3.17951	31.6542	65.8937	182.395	6.76069	19.869	52.8605	18.8908	-1.41369	down
	Hematopoietic cell lineage
	OG0000405															71.0389	3.56369	18.7834	5.14246	7.52673	8.49501	5.15125	3.24322	676.17	3.03003	up
	OG0000753															32.6171	34.7691	29.9425	204.598	67.6982	3.94461	71.9601	8.81634	18.3951	-1.51983	down
	OG0001016															4.66521	1.57296	2.05016	3.63677	4.60768	1.95801	3.80572	3.24535	38.2244	1.83609	up
	OG0006181															6.71927	5.0197	54.7257	7.91735	5.30349	2.15599	3.61506	9.56928	4.37067	-1.69319	down
	Intestinal immune network for IgA production
	OG0007677																											51.2379	2.38048	4.53815	3.58366	11.9471	2.2133	6.80266	5.5268	13.1862	-1.08798	down
	OG0009081																											8.69908	2.15205	4.44409	1.71491	8.01138	3.40154	4.46798	8.61915	25.15	1.05653	up
	Viral protein interaction with cytokine and cytokine receptor
	OG0001945																											4.8792	4.64226	112.616	3.94166	8.22941	6.49095	11.9551	6.65566	9.56782	-1.63177	down
	OG0007357																											5.73543	1.69238	12.0583	2.24987	6.59734	2.83159	21.4027	12.1546	19.3918	1.29904	up
	OG0010115																											95.7842	2.07218	31.2853	20.9984	51.4158	2.0675	6.12309	16.3717	6.97176	-2.35412	down
	OG0010209																											44.5157	3.17951	31.6542	65.8937	182.395	6.76069	19.869	52.8605	18.8908	-1.41369	down
	ECM-receptor interaction
	OG0000157															43.7994	46.137	64.1057	11.2074	11.692	5.62386	15.4989	8.66693	23.1811	-1.41801	down
	OG0000211															46.2712	2.53637	6.83056	7.84631	4.10212	3.04201	2.72388	2.51476	432.744	3.02789	up
	OG0000231															22.551	32.6163	27.0557	2.42078	3.3267	5.21121	11.181	5.16787	13.2301	-1.01633	down
	OG0002528															28.773	41.4084	99.0416	9.05006	7.47337	3.9163	6.62312	11.2856	23.0897	-1.72606	down
	OG0002813															3.82572	2.41771	5.40392	2.29405	1.18884	13.3981	2.82894	5.18817	4.2694	1.08515	up
	OG0003725															14.759	8.05729	16.3692	19.7807	10.4048	370.719	10.3257	11.1789	17.8301	2.88525	up
	OG0006181															6.71927	5.0197	54.7257	7.91735	5.30349	2.15599	3.61506	9.56928	4.37067	-1.69319	down
B. oxidative stress	Pentose phosphate pathway
	OG0001025		22.2194	289.497	26.9749	34.8562	17.9695	57.1595	27.3277	42.017	21.5517	10.8463	-1.30091
	OG0002246		2.24021	35.0908	3.07216	6.74681	6.76153	3.69089	3.67189	2.11285	3.58753	1.69229	-1.86899			3.69089	3.67189	2.11285	3.58753	1.69229	10.7712	4.01797	2.45405	7.19538	1.04959	up
	OG0007867		2.01583	18.6363	2.37398	6.74442	5.68867	4.33776	1.59109	2.89158	4.34518	1.40116	-1.28319			4.33776	1.59109	2.89158	4.34518	1.40116	9.57048	7.98375	1.47548	5.29047	1.06114	up
	OG0008111		11.1957	157.877	15.7219	54.207	51.812	19.0516	13.6643	11.8407	24.2868	9.13162	-1.89894															11.1957	157.877	15.7219	54.207	51.812	26.4437	10.0536	9.67914	44.4798	-1.35965	down
	OG0008832		2.48193	273.98	1.94798	4.03104	5.49809	3.63281	2.62557	2.1224	4.16189	2.57395	-4.2511			3.63281	2.62557	2.1224	4.16189	2.57395	143.75	1.96998	4.14916	4.90675	3.67746	up
	OG0011314		8.00894	125.35	13.0646	46.9881	68.5593	15.3071	6.14663	12.4133	26.6855	7.54756	-1.9436															8.00894	125.35	13.0646	46.9881	68.5593	29.0724	8.04918	7.1382	28.9205	-1.5179	down
	OG0011518		12.906	1552.15	52.7225	82.4615	54.8781	32.1867	31.1987	103.113	59.9288	69.3343	-2.56904			32.1867	31.1987	103.113	59.9288	69.3343	5036.67	61.079	146.888	81.6798	4.49254	up		12.906	1552.15	52.7225	82.4615	54.8781	5036.67	61.079	146.888	81.6798	1.9235	up
	OG0011750		5.89381	68.8628	5.55048	15.1235	29.8214	21.9528	4.06176	6.2042	8.28331	5.30607	-1.45106															5.89381	68.8628	5.55048	15.1235	29.8214	10.8752	6.15562	8.51294	19.8229	-1.14313	down
	OG0011868		24.3133	185.826	24.3156	101.39	283.437	33.4231	14.8041	33.8756	70.6875	26.1892	-1.79077															24.3133	185.826	24.3156	101.39	283.437	68.3048	20.2369	32.6633	91.0892	-1.22259	down
	OG0001824															390.987	604.889	544.016	33.638	51.6708	36.2101	171.301	32.0899	56.0786	-2.13657	down		391.837	86.5993	238.943	678.691	88.6632	36.2101	171.301	32.0899	56.0786	-2.00615	down
	OG0004635																											4058.56	9.233	2243.75	548.891	198.948	31.8464	2497.1	53.7158	169.298	-1.03715	down
	Peroxisome
	OG0000901		12.5148	75.8449	7.17046	15.3684	144.012	6.55512	6.22142	29.9509	10.6341	28.3587	-1.64117															12.5148	75.8449	7.17046	15.3684	144.012	33.2788	6.45102	18.1538	10.9163	-1.56753	down
	OG0005398		2.38314	35.2877	4.6265	2.96075	3.39504	2.74938	1.62945	2.43888	2.50508	3.98329	-1.87005
	OG0007377		1.6046	15.9219	2.12295	0.384266	17.4126	3.51884	2.00218	2.31281	3.59667	1.53826	-1.52942
	OG0008799		24.0068	167.009	16.3602	8.8911	21.0799	35.626	35.9292	22.8246	9.82609	10.6201	-1.04752
	OG0011796		2.62286	15.6538	2.74288	7.9674	4.61283	3.3024	2.59955	1.25885	3.65384	1.92768	-1.39847
	OG0003928		3.74142	16.8015	2.02133	1.35021	1.99832	4.04026	2.1111	2.08009	1.16486	3.15846	-1.04513			4.04026	2.1111	2.08009	1.16486	3.15846	14.4239	2.24048	1.5294	2.60935	1.0502	up
	OG0007975		1.4933	84.382	3.4014	33.4107	25.6725	13.1905	6.15585	5.71333	7.33599	4.07968	-2.02396			13.1905	6.15585	5.71333	7.33599	4.07968	54.9366	6.43138	4.51071	8.32521	1.34638	up
	OG0008172		5.68123	36.3186	3.10509	7.11082	7.9787	5.4216	2.10526	2.91253	1.81859	3.96465	-1.8913			5.4216	2.10526	2.91253	1.81859	3.96465	167.072	17.713	4.04394	8.67971	3.92735	up		5.68123	36.3186	3.10509	7.11082	7.9787	167.072	17.713	4.04394	8.67971	2.03605	up
	OG0011037		3.66745	74.2063	7.10708	10.5819	11.6152	11.0456	8.51729	5.51047	6.98497	3.11246	-1.60742			11.0456	8.51729	5.51047	6.98497	3.11246	94.9269	9.30068	6.51806	8.469	2.08288	up
	OG0008757															646.069	9.70691	337.564	361.661	155.786	23.7079	358.407	4.3822	207.604	-1.02459	down		495.794	1023.26	531.825	9.77639	65.2769	23.7079	358.407	4.3822	207.604	-1.51738	down
	OG0008447															23.346	29.8791	6.9361	2.84369	3.5606	1.71535	6.61741	2.03092	11.9978	-1.25168	down		2.00803	4.3962	21.5984	24.3019	13.7428	1.71535	6.61741	2.03092	11.9978	-1.24041	down
	OG0005255															206.746	63.9566	14.0765	28.2643	24.0596	2.47928	45.8644	17.0824	43.6339	-1.30611	down
	OG0005405															12.1512	18.9612	4.05729	8.63804	2.64008	4.23552	4.99834	2.90956	5.8177	-1.04864	down		4.31459	11.2103	15.7592	6.62849	7.22745	4.23552	4.99834	2.90956	5.8177	-1.00744	down
	Glutathione metabolism
	OG0007919															38.6317	17.4153	118.823	480.705	17.7106	79.0332	16.5737	94.1794	22.9951	-1.3399	down
	OG0007975															13.1905	6.15585	5.71333	7.33599	4.07968	54.9366	6.43138	4.51071	8.32521	1.34638	up
	OG0010199															61.9262	66.5582	114.119	143.278	49.4656	222.142	108.596	23.1319	364.221	1.04392	up
	OG0010261															14.5856	13.9031	5.8369	5.40234	3.27253	2.19648	5.24972	2.73995	2.89415	-1.39476	down
	OG0011253															79.5068	78.3309	31.9807	48.7002	11.582	1098.26	16.9896	34.3775	33.2043	2.56357	up
	OG0001682															12.6835	5.32406	19.1998	32.0297	6.33913	116.922	22.5136	14.259	15.2063	1.48204	up
	Glutathione metabolism
	OG0000182															358.238	126.584	269.986	104.419	152.172	1043.08	274.435	299.945	222.55	1.18529	up
	OG0001682															140.402	224.507	56.1179	27.784	18.4131	30.8126	94.5654	16.9651	30.2465	-1.11482	down
	OG0001823															2.57123	1.28779	2.17128	12.0255	3.59627	24.5767	7.08883	9.23983	11.3389	1.59247	up
	OG0004697															14.5856	13.9031	5.8369	5.40234	3.27253	2.19648	5.24972	2.73995	2.89415	-1.39476	down
	OG0010261															66.1509	21.8152	75.3887	160.319	101.004	638.471	82.5128	80.6314	59.0844	1.34106	up
	OG0011107															47.4253	13.175	25.2743	45.2478	46.7738	362.663	42.9457	28.1222	39.3083	1.73282	up
	OG0011935															8.11427	3.32224	5.96599	4.82121	2.75627	67.0538	7.1245	3.64405	8.16697	2.10509	up
	OG0011148
	Metabolism of xenobiotics by cytochrome P450
	OG0001421															136.565	15.7741	77.4952	25.6706	93.653	216.789	300.677	64.134	139.824	1.36888	up
	OG0004358															7.64655	5.15324	2.17703	2.18899	2.5939	78.3679	2.76275	1.2635	1.2206	2.40283	up
	OG0007813															4.28422	2.54197	1.51388	17.9561	3.30512	3.45821	2.17156	2.51415	3.33635	-1.04432	down
	OG0008790															13.9109	1.76849	3.84247	6.98943	14.9456	31.2068	12.8705	27.9219	3.84264	1.19321	up
	OG0010199															61.9262	66.5582	114.119	143.278	49.4656	222.142	108.596	23.1319	364.221	1.04392	up
C. energy metabolism	PPAR signaling pathway
	OG0000901		12.5148	75.8449	7.17046	15.3684	144.012	6.55512	6.22142	29.9509	10.6341	28.3587	-1.64117															12.5148	75.8449	7.17046	15.3684	144.012	33.2788	6.45102	18.1538	10.9163	-1.56753	down
	OG0001162		38.2355	33.2882	13.4788	9.9562	47.9036	10.3315	7.6141	19.2708	11.8432	6.16984	-1.37104
	OG0001830		1.76717	499.485	3.16841	33.201	8.19029	4.42094	2.62087	4.13112	6.82893	0.589833	-4.8753			4.42094	2.62087	4.13112	6.82893	0.589833	1362.03	1.97268	2.16905	2.39448	6.52341	up		1.76717	499.485	3.16841	33.201	8.19029	1362.03	1.97268	2.16905	2.39448	1.64811	up
	OG0001888		5.59453	27.7868	4.99823	4.75884	12.3745	7.59153	5.09858	6.30467	3.29112	3.08043	-1.12975
	OG0001898		126.898	179.296	27.2137	55.2503	122.207	86.3756	45.2202	14.2521	7.01625	18.7942	-1.57337			86.3756	45.2202	14.2521	7.01625	18.7942	527.598	41.3966	12.5718	27.1487	2.14812	up
	OG0002255		4.0159	1729.59	14.5282	59.1786	52.3711	28.0262	10.4487	28.6046	13.5342	29.7198	-4.07505			28.0262	10.4487	28.6046	13.5342	29.7198	574.792	18.0326	30.9413	42.0565	2.91514	up		4.0159	1729.59	14.5282	59.1786	52.3711	574.792	18.0326	30.9413	42.0565	-1.15992	down
	OG0003744		3.98452	32.3154	11.6514	10.2147	218.149	28.9627	18.6484	9.82842	30.8115	24.6983	-1.2906			28.9627	18.6484	9.82842	30.8115	24.6983	5.98159	163.815	14.4286	5.56368	1.07061	up
	OG0003928		3.74142	16.8015	2.02133	1.35021	1.99832	4.04026	2.1111	2.08009	1.16486	3.15846	-1.04513			4.04026	2.1111	2.08009	1.16486	3.15846	14.4239	2.24048	1.5294	2.60935	1.0502	up
	OG0007787		1.51057	56.3058	4.12082	0.819613	5.68295	5.1131	1.73856	1.40388	3.69495	3.00178	-2.19409			5.1131	1.73856	1.40388	3.69495	3.00178	19.9485	2.34067	0.964652	3.01579	1.1347	up		1.51057	56.3058	4.12082	0.819613	5.68295	19.9485	2.34067	0.964652	3.01579	-1.0594	down
	OG0010373		3.2671	29.1946	3.92947	10.2774	8.34326	5.10396	3.97383	3.80681	4.14907	0.622915	-1.63926
	OG0011037		3.66745	74.2063	7.10708	10.5819	11.6152	11.0456	8.51729	5.51047	6.98497	3.11246	-1.60742			11.0456	8.51729	5.51047	6.98497	3.11246	94.9269	9.30068	6.51806	8.469	2.08288	up
	Carbon metabolism
	OG0001025		22.2194	289.497	26.9749	34.8562	17.9695	57.1595	27.3277	42.017	21.5517	10.8463	-1.30091			57.1595	27.3277	42.017	21.5517	10.8463	452.042	28.4799	10.0175	8.40947	1.97265	up
	OG0001619		24.8604	106.806	41.7526	24.0102	37.7407	28.6994	40.7821	28.9072	11.1423	4.94944	-1.03857
	OG0001738		6520.19	1312.74	1857.74	3227.95	125.665	2183.86	28.4164	3976.51	136.944	129.391	-1.0149															6520.19	1312.74	1857.74	3227.95	125.665	2758.91	1077.63	124.461	508.047	-1.22345	down
	OG0002246		2.24021	35.0908	3.07216	6.74681	6.76153	3.69089	3.67189	2.11285	3.58753	1.69229	-1.86899			3.69089	3.67189	2.11285	3.58753	1.69229	10.7712	4.01797	2.45405	7.19538	1.04959	up
	OG0003928		3.74142	16.8015	2.02133	1.35021	1.99832	4.04026	2.1111	2.08009	1.16486	3.15846	-1.04513			4.04026	2.1111	2.08009	1.16486	3.15846	14.4239	2.24048	1.5294	2.60935	1.0502	up
	OG0004952		72.0927	261.533	39.4838	71.119	77.0738	49.5268	57.3339	32.3284	67.0642	37.0869	-1.09913			49.5268	57.3339	32.3284	67.0642	37.0869	443.925	49.2857	30.4751	45.9001	1.54885	up
	OG0005566		2.64118	5.4454	2.04704	15.3027	5.73208	2.23886	1.07692	2.52527	4.53934	2.93795	-1.22636															2.64118	5.4454	2.04704	15.3027	5.73208	1.66061	2.37748	1.84799	4.42355	-1.27384	down
	OG0007975		1.4933	84.382	3.4014	33.4107	25.6725	13.1905	6.15585	5.71333	7.33599	4.07968	-2.02396			13.1905	6.15585	5.71333	7.33599	4.07968	54.9366	6.43138	4.51071	8.32521	1.34638	up
	OG0008111		11.1957	157.877	15.7219	54.207	51.812	19.0516	13.6643	11.8407	24.2868	9.13162	-1.89894															11.1957	157.877	15.7219	54.207	51.812	26.4437	10.0536	9.67914	44.4798	-1.35965	down
	OG0008654		1.68025	2.50947	1.18225	14.4558	16.5838	2.69839	1.43128	5.40843	4.324	1.69609	-1.22646			2.69839	1.43128	5.40843	4.324	1.69609	20.848	1.75914	2.04136	2.69285	1.13509	up
	OG0008799		24.0068	167.009	16.3602	8.8911	21.0799	35.626	35.9292	22.8246	9.82609	10.6201	-1.04752
	OG0008832		2.48193	273.98	1.94798	4.03104	5.49809	3.63281	2.62557	2.1224	4.16189	2.57395	-4.2511			3.63281	2.62557	2.1224	4.16189	2.57395	143.75	1.96998	4.14916	4.90675	3.67746	up
	OG0011068		4.87144	54.5761	5.41496	4.96957	12.5831	7.60293	4.8259	4.1131	9.8546	3.78145	-1.44926			7.60293	4.8259	4.1131	9.8546	3.78145	60.333	5.30545	8.85506	12.9152	1.85604	up
	OG0011314		8.00894	125.35	13.0646	46.9881	68.5593	15.3071	6.14663	12.4133	26.6855	7.54756	-1.9436															8.00894	125.35	13.0646	46.9881	68.5593	29.0724	8.04918	7.1382	28.9205	-1.5179	down
	OG0011518		12.906	1552.15	52.7225	82.4615	54.8781	32.1867	31.1987	103.113	59.9288	69.3343	-2.56904			32.1867	31.1987	103.113	59.9288	69.3343	5036.67	61.079	146.888	81.6798	4.49254	up		12.906	1552.15	52.7225	82.4615	54.8781	5036.67	61.079	146.888	81.6798	1.9235	up
	OG0011750		5.89381	68.8628	5.55048	15.1235	29.8214	21.9528	4.06176	6.2042	8.28331	5.30607	-1.45106															5.89381	68.8628	5.55048	15.1235	29.8214	10.8752	6.15562	8.51294	19.8229	-1.14313	down
	OG0011868		24.3133	185.826	24.3156	101.39	283.437	33.4231	14.8041	33.8756	70.6875	26.1892	-1.79077															24.3133	185.826	24.3156	101.39	283.437	68.3048	20.2369	32.6633	91.0892	-1.22259	down
	Biosynthesis of amino acids
	OG0000390		1.53352	225.866	2.10362	5.94515	3.19691	6.44102	2.97936	1.82125	5.79477	0.395296	-3.7747			6.44102	2.97936	1.82125	5.79477	0.395296	125.428	4.93151	1.75498	2.79504	3.27376	up
	OG0001165		2.6788	83.193	1.71937	10.5307	4.54096	10.5577	3.13788	8.40539	10.1883	5.09332	-1.45735															2.6788	83.193	1.71937	10.5307	4.54096	9.88447	11.5803	5.9034	9.17091	-1.16839	down
	OG0001738		6520.19	1312.74	1857.74	3227.95	125.665	2183.86	28.4164	3976.51	136.944	129.391	-1.0149															6520.19	1312.74	1857.74	3227.95	125.665	2758.91	1077.63	124.461	508.047	-1.22345	down
	OG0003752		1.31291	17.5848	1.8501	2.42667	11.7528	2.73688	2.07418	2.37955	4.20982	3.77098	-1.20273
	OG0006781		63.8319	46.4585	7.61076	38.8999	70.825	25.5016	5.94887	37.4703	14.2434	10.0854	-1.28745
	OG0007975		1.4933	84.382	3.4014	33.4107	25.6725	13.1905	6.15585	5.71333	7.33599	4.07968	-2.02396			13.1905	6.15585	5.71333	7.33599	4.07968	54.9366	6.43138	4.51071	8.32521	1.34638	up
	OG0008111		11.1957	157.877	15.7219	54.207	51.812	19.0516	13.6643	11.8407	24.2868	9.13162	-1.89894															11.1957	157.877	15.7219	54.207	51.812	26.4437	10.0536	9.67914	44.4798	-1.35965	down
	OG0011068		4.87144	54.5761	5.41496	4.96957	12.5831	7.60293	4.8259	4.1131	9.8546	3.78145	-1.44926			7.60293	4.8259	4.1131	9.8546	3.78145	60.333	5.30545	8.85506	12.9152	1.85604	up
	OG0011148		19.3986	51.0725	2.91937	45.1896	21.3875	8.11427	3.32224	5.96599	4.82121	2.75627	-2.48601			8.11427	3.32224	5.96599	4.82121	2.75627	67.0538	7.1245	3.64405	8.16697	2.10509	up
	OG0011518		12.906	1552.15	52.7225	82.4615	54.8781	32.1867	31.1987	103.113	59.9288	69.3343	-2.56904			32.1867	31.1987	103.113	59.9288	69.3343	5036.67	61.079	146.888	81.6798	4.49254	up		12.906	1552.15	52.7225	82.4615	54.8781	5036.67	61.079	146.888	81.6798	1.9235	up
	OG0011868		24.3133	185.826	24.3156	101.39	283.437	33.4231	14.8041	33.8756	70.6875	26.1892	-1.79077															24.3133	185.826	24.3156	101.39	283.437	68.3048	20.2369	32.6633	91.0892	-1.22259	down
	OG0000182															12.6835	5.32406	19.1998	32.0297	6.33913	116.922	22.5136	14.259	15.2063	1.48204	up		6.04468	1.29915	7.61147	14.5433	33.5165	116.922	22.5136	14.259	15.2063	1.74426	up
	OG0001251															1360.41	2180.04	2347.12	25.1596	79.5473	8.7215	969.062	3.24272	164.907	-2.06465	down		1122.76	75.7029	2221.99	631.302	150.493	8.7215	969.062	3.24272	164.907	-1.55271	down
	OG0001823															140.402	224.507	56.1179	27.784	18.4131	30.8126	94.5654	16.9651	30.2465	-1.11482	down
	OG0003900															16.1162	3.12117	6.15136	33.9569	6.23552	94.1692	9.64365	14.5373	9.906	1.28954	up		16.1162	3.12117	6.15136	33.9569	6.23552	94.1692	9.64365	14.5373	9.906	1.28954	up
	OG0008757															495.794	1023.26	531.825	9.77639	65.2769	23.7079	358.407	4.3822	207.604	-1.51738	down		646.069	9.70691	337.564	361.661	155.786	23.7079	358.407	4.3822	207.604	-1.02459	down
	OG0000270																											2126.71	474.21	862.462	1781.11	173.385	407.318	802.915	58.6917	363.682	-1.40862	down
	OG0004635																											4058.56	9.233	2243.75	548.891	198.948	31.8464	2497.1	53.7158	169.298	-1.03715	down
	OG0011843																											3.40305	47.3684	24.1567	14.1768	13.0437	11.2057	5.36872	7.46264	7.14985	-1.38962	down
	Oxidative phosphorylation
	OG0002968															96.2003	304.567	43.0261	46.0422	22.4319	55.9876	86.8027	11.4771	25.9147	-1.1855	down
	OG0003065															88.0147	20.1326	3.25589	131.48	25.2325	14.7917	21.0497	6.48078	55.7244	-1.12936	down
	OG0003346															178.255	418.321	70.9264	42.2254	42.6801	22.6193	175.871	17.7318	47.7552	-1.18916	down
	OG0003577															452.033	748.627	465.7	195.108	170.948	26.174	600.25	85.0096	38.4789	-1.11647	down
	OG0005389															31.887	83.3885	16.2195	17.4004	8.30284	11.8487	19.0364	7.72583	9.25416	-1.39354	down
	OG0010297															100.001	128.926	22.9858	12.1782	10.6681	14.5146	48.7046	6.44718	20.1951	-1.29043	down
	OG0010542															128.898	187.265	51.1597	28.5428	19.039	15.3268	39.8759	9.28326	43.3915	-1.62142	down
	OG0011932															113.696	233.416	55.5432	17.6185	25.5562	30.3399	34.1521	15.5309	28.0943	-1.72193	down
	OG0011999															176.389	345.475	86.5981	32.3467	40.0593	89.1542	136.122	8.26868	32.072	-1.03609	down
	Fatty acid metabolism
	OG0000207															32.2999	108.248	10.8441	6.99994	5.73856	30.1247	6.79488	8.20069	9.3295	-1.26986	down
	OG0001380		1.01701	125.414	2.10176	13.276	8.49109	5.59341	5.49003	4.41361	4.7805	6.12587	-2.50882	down		5.59341	5.49003	4.41361	4.7805	6.12587	123.546	3.82328	7.11767	9.79498	2.77179	up
	OG0002255		4.0159	1729.59	14.5282	59.1786	52.3711	28.0262	10.4487	28.6046	13.5342	29.7198	-4.07505	down		28.0262	10.4487	28.6046	13.5342	29.7198	574.792	18.0326	30.9413	42.0565	2.91514	up
	OG0003928		3.74142	16.8015	2.02133	1.35021	1.99832	4.04026	2.1111	2.08009	1.16486	3.15846	-1.04513	down		4.04026	2.1111	2.08009	1.16486	3.15846	14.4239	2.24048	1.5294	2.60935	1.0502	up
	OG0010037		2.01797	62.8056	3.32563	9.11389	13.572	6.64249	2.00944	1.71939	5.06989	2.46621	-2.34237	down		6.64249	2.00944	1.71939	5.06989	2.46621	33.9485	1.98896	3.60271	4.61579	1.62371	up
	OG0010302															156.73	732.198	120.729	58.9318	38.07	86.7075	140.143	23.8999	62.5647	-1.49858	down
	OG0010959															85.8013	215.934	43.5626	17.1674	12.7901	39.3548	51.6597	9.76771	31.6458	-1.18071	down
	OG0010615															24.0132	38.3222	6.59433	5.17796	3.93096	4.20217	9.09651	2.35506	5.72749	-1.54574	down
	OG0011037		3.66745	74.2063	7.10708	10.5819	11.6152	11.0456	8.51729	5.51047	6.98497	3.11246	-1.60742	down		11.0456	8.51729	5.51047	6.98497	3.11246	94.9269	9.30068	6.51806	8.469	2.08288	up
	Fatty acid degradation
	OG0000207															32.2999	108.248	10.8441	6.99994	5.73856	30.1247	6.79488	8.20069	9.3295	-1.26986	down
	OG0001421															136.565	15.7741	77.4952	25.6706	93.653	216.789	300.677	64.134	139.824	1.36888	up
	OG0003928															4.04026	2.1111	2.08009	1.16486	3.15846	14.4239	2.24048	1.5294	2.60935	1.0502	up
	OG0010302															156.73	732.198	120.729	58.9318	38.07	86.7075	140.143	23.8999	62.5647	-1.49858	down
	OG0010615															24.0132	38.3222	6.59433	5.17796	3.93096	4.20217	9.09651	2.35506	5.72749	-1.54574	down
	OG0010959															85.8013	215.934	43.5626	17.1674	12.7901	39.3548	51.6597	9.76771	31.6458	-1.18071	down
	OG0011266															47.7241	122.574	17.0397	18.398	8.50894	13.8116	36.1751	3.4018	14.8613	-1.32838	down
D. pigmentation	Tyrosine metabolism
	OG0005775		3.72186	224.701	9.34976	5.43215	6.56819	7.74863	29.3795	4.58038	14.0074	1.28983	-2.13134			7.74863	29.3795	4.58038	14.0074	1.28983	176.087	9.40508	1.81896	8.3532	2.10103	up
	OG0006238		5.51276	164.705	4.91948	7.78698	7.21057	7.90332	3.52528	6.78922	2.32186	1.64571	-3.09905			7.90332	3.52528	6.78922	2.32186	1.64571	50.1364	2.98175	2.4189	3.22677	1.72702	up		5.51276	164.705	4.91948	7.78698	7.21057	50.1364	2.98175	2.4189	3.22677	-1.37203	down
	OG0009017		0.864709	50.828	3.06753	1.38448	2.47406	2.14334	4.90573	1.30068	12.1245	3.38075	-1.29689			2.14334	4.90573	1.30068	12.1245	3.38075	23.8704	4.18799	5.77639	6.13897	1.06653	up
	OG0009503		4.93616	172.103	9.4376	12.6129	11.0236	5.77756	6.78521	16.1584	6.91932	9.73271	-2.21113			5.77756	6.78521	16.1584	6.91932	9.73271	50.1921	27.9144	11.5792	29.4457	1.71446	up
	OG0001823															140.402	224.507	56.1179	27.784	18.4131	30.8126	94.5654	16.9651	30.2465	-1.11482	down
	OG0009081																											8.69908	2.15205	4.44409	1.71491	8.01138	3.40154	4.46798	8.61915	25.15	1.05653	up
	OG0001421																											72.9013	61.9839	16.2982	91.1176	133.009	216.789	300.677	64.134	139.824	1.26468	up
	Phenylalanine, Tyrosine and tryptophan biosynthesis
	OG0001823															140.402	224.507	56.1179	27.784	18.4131	30.8126	94.5654	16.9651	30.2465	-1.11482	down
	OG0000390															6.44102	2.97936	1.82125	5.79477	0.395296	125.428	4.93151	1.75498	2.79504	3.27376	up
E. microbial metabolism	Biosynthesis of antibiotics
	OG0001025		22.2194	289.497	26.9749	34.8562	17.9695	57.1595	27.3277	42.017	21.5517	10.8463	-1.30091			57.1595	27.3277	42.017	21.5517	10.8463	452.042	28.4799	10.0175	8.40947	1.97265	up
																												2.6788	83.193	1.71937	10.5307	4.54096	9.88447	11.5803	5.9034	9.17091	-1.16839	down
	OG0001165		2.6788	83.193	1.71937	10.5307	4.54096	10.5577	3.13788	8.40539	10.1883	5.09332	-1.45735
																												6520.19	1312.74	1857.74	3227.95	125.665	2758.91	1077.63	124.461	508.047	-1.22345	down
	OG0001738		6520.19	1312.74	1857.74	3227.95	125.665	2183.86	28.4164	3976.51	136.944	129.391	-1.0149
	OG0001830		1.76717	499.485	3.16841	33.201	8.19029	4.42094	2.62087	4.13112	6.82893	0.589833	-4.8753			4.42094	2.62087	4.13112	6.82893	0.589833	1362.03	1.97268	2.16905	2.39448	6.52341	up		1.76717	499.485	3.16841	33.201	8.19029	1362.03	1.97268	2.16905	2.39448	1.64811	up
	OG0002009		7.07529	43.0264	17.6759	9.65934	37.9828	12.5797	14.527	6.12411	6.71404	3.77011	-1.40059
	OG0002201		220.288	255.303	46.5718	18.2931	26.4579	30.2926	82.6741	24.6308	8.08354	16.7964	-1.80286
	OG0002764		24.9958	124.954	25.348	74.5252	51.2227	32.5482	46.9867	40.5003	20.7745	9.39631	-1.00302															24.9958	124.954	25.348	74.5252	51.2227	10.977	39.8478	10.3297	17.0434	-1.6228	down
	OG0003020		4.26586	8.7778	1.34128	28.8023	6.62691	5.00478	1.89256	7.69951	1.90822	2.03989	-1.42528
	OG0003928		3.74142	16.8015	2.02133	1.35021	1.99832	4.04026	2.1111	2.08009	1.16486	3.15846	-1.04513			4.04026	2.1111	2.08009	1.16486	3.15846	14.4239	2.24048	1.5294	2.60935	1.0502	up
	OG0003974		1.39895	1.15037	8.73367	13.0241	55.8337	12.6696	13.7133	1.68967	3.91997	2.53081	-1.21485			12.6696	13.7133	1.68967	3.91997	2.53081	1.20896	1.84811	1.85545	1.79943	-2.04019	down		1.39895	1.15037	8.73367	13.0241	55.8337	1.20896	1.84811	1.85545	1.79943	-3.25504	down
	OG0005566		2.64118	5.4454	2.04704	15.3027	5.73208	2.23886	1.07692	2.52527	4.53934	2.93795	-1.22636															2.64118	5.4454	2.04704	15.3027	5.73208	1.66061	2.37748	1.84799	4.42355	-1.27384	down
	OG0006781		63.8319	46.4585	7.61076	38.8999	70.825	25.5016	5.94887	37.4703	14.2434	10.0854	-1.28745
	OG0007975		1.4933	84.382	3.4014	33.4107	25.6725	13.1905	6.15585	5.71333	7.33599	4.07968	-2.02396			13.1905	6.15585	5.71333	7.33599	4.07968	54.9366	6.43138	4.51071	8.32521	1.34638	up
	OG0007998		10.7775	30.1437	7.41321	32.6669	15.9037	8.74487	8.00932	4.89064	11.958	3.84068	-1.37174
	OG0008111		11.1957	157.877	15.7219	54.207	51.812	19.0516	13.6643	11.8407	24.2868	9.13162	-1.89894															11.1957	157.877	15.7219	54.207	51.812	26.4437	10.0536	9.67914	44.4798	-1.35965	down
	OG0008266		3.41212	3.66323	2.37679	10.2943	28.6568	3.77077	2.34969	8.29633	3.56673	3.95483	-1.14147															3.41212	3.66323	2.37679	10.2943	28.6568	8.17439	2.29606	5.46816	2.25113	-1.08988	down
	OG0008654		1.68025	2.50947	1.18225	14.4558	16.5838	2.69839	1.43128	5.40843	4.324	1.69609	-1.22646			2.69839	1.43128	5.40843	4.324	1.69609	20.848	1.75914	2.04136	2.69285	1.13509	up
	OG0008682		2.09268	11.8239	5.38561	19.1044	19.904	8.12806	3.19152	4.8242	6.63582	3.8214	-1.13213
	OG0008682		2.09268	11.8239	5.38561	19.1044	19.904	8.12806	3.19152	4.8242	6.63582	3.8214	-1.13213
	OG0008832		2.48193	273.98	1.94798	4.03104	5.49809	3.63281	2.62557	2.1224	4.16189	2.57395	-4.2511			3.63281	2.62557	2.1224	4.16189	2.57395	143.75	1.96998	4.14916	4.90675	3.67746	up
	OG0010898		146.741	4.30242	12.256	20.4573	5.0492	13.6434	12.0257	8.18393	8.56853	3.22998	-2.04805															146.741	4.30242	12.256	20.4573	5.0492	3.99796	12.4597	2.99006	11.9592	-2.26568	down
	OG0011068		4.87144	54.5761	5.41496	4.96957	12.5831	7.60293	4.8259	4.1131	9.8546	3.78145	-1.44926			7.60293	4.8259	4.1131	9.8546	3.78145	60.333	5.30545	8.85506	12.9152	1.85604	up
	OG0011148		19.3986	51.0725	2.91937	45.1896	21.3875	8.11427	3.32224	5.96599	4.82121	2.75627	-2.48601			8.11427	3.32224	5.96599	4.82121	2.75627	67.0538	7.1245	3.64405	8.16697	2.10509	up
																												8.00894	125.35	13.0646	46.9881	68.5593	29.0724	8.04918	7.1382	28.9205	-1.5179	down
	OG0011314		8.00894	125.35	13.0646	46.9881	68.5593	15.3071	6.14663	12.4133	26.6855	7.54756	-1.9436
	OG0011518		12.906	1552.15	52.7225	82.4615	54.8781	32.1867	31.1987	103.113	59.9288	69.3343	-2.56904			32.1867	31.1987	103.113	59.9288	69.3343	5036.67	61.079	146.888	81.6798	4.49254	up		12.906	1552.15	52.7225	82.4615	54.8781	5036.67	61.079	146.888	81.6798	1.9235	up
	OG0011750		5.89381	68.8628	5.55048	15.1235	29.8214	21.9528	4.06176	6.2042	8.28331	5.30607	-1.45106			5.89381	68.8628	5.55048	15.1235	29.8214	10.8752	6.15562	8.51294	19.8229	-1.14313	down
	OG0011775		106.307	108.671	23.8022	51.8542	23.0519	27.2859	29.6966	13.2093	19.3337	5.68528	-1.72007
	OG0011868		24.3133	185.826	24.3156	101.39	283.437	33.4231	14.8041	33.8756	70.6875	26.1892	-1.79077															24.3133	185.826	24.3156	101.39	283.437	68.3048	20.2369	32.6633	91.0892	-1.22259	down
	OG0010373		3.2671	29.1946	3.92947	10.2774	8.34326	5.10396	3.97383	3.80681	4.14907	0.622915	-1.63926
	OG0001251															1360.41	2180.04	2347.12	25.1596	79.5473	8.7215	969.062	3.24272	164.907	-2.06465	down		1122.76	75.7029	2221.99	631.302	150.493	8.7215	969.062	3.24272	164.907	-1.55271	down
	OG0001421															136.565	15.7741	77.4952	25.6706	93.653	216.789	300.677	64.134	139.824	1.36888	up		72.9013	61.9839	16.2982	91.1176	133.009	216.789	300.677	64.134	139.824	1.26468	up
	OG0001682															358.238	126.584	269.986	104.419	152.172	1043.08	274.435	299.945	222.55	1.18529	up
	OG0001823															140.402	224.507	56.1179	27.784	18.4131	30.8126	94.5654	16.9651	30.2465	-1.11482	down
	OG0001824															390.987	604.889	544.016	33.638	51.6708	36.2101	171.301	32.0899	56.0786	-2.13657	down		391.837	86.5993	238.943	678.691	88.6632	36.2101	171.301	32.0899	56.0786	-2.00615	down
	OG0002600															2.44604	2.58139	15.8361	5.66493	5.73579	41.1644	12.1637	12.1211	3.41694	1.41565	up
	OG0003346															178.255	418.321	70.9264	42.2254	42.6801	22.6193	175.871	17.7318	47.7552	-1.18916	down
	OG0005389															31.887	83.3885	16.2195	17.4004	8.30284	11.8487	19.0364	7.72583	9.25416	-1.39354	down
	OG0006950															79.4411	232.426	42.5386	49.1562	15.3774	28.359	89.5171	21.8413	0.910275	-1.25291	down
	OG0007356															16.4161	9.21472	12.0431	3.54357	3.69998	1.5262	6.77816	2.65368	3.18326	-1.34519	down
	OG0007919															38.6317	17.4153	118.823	480.705	17.7106	79.0332	16.5737	94.1794	22.9951	-1.3399	down
	OG0008757															495.794	1023.26	531.825	9.77639	65.2769	23.7079	358.407	4.3822	207.604	-1.51738	down		646.069	9.70691	337.564	361.661	155.786	23.7079	358.407	4.3822	207.604	-1.02459	down
	OG0010302															156.73	732.198	120.729	58.9318	38.07	86.7075	140.143	23.8999	62.5647	-1.49858	down
	OG0010615															24.0132	38.3222	6.59433	5.17796	3.93096	4.20217	9.09651	2.35506	5.72749	-1.54574	down		6.25914	10.2652	13.1291	18.3892	13.689	4.20217	9.09651	2.35506	5.72749	-1.20758	down
	OG0010959															85.8013	215.934	43.5626	17.1674	12.7901	39.3548	51.6597	9.76771	31.6458	-1.18071	down
	OG0011863															57.9837	71.9502	34.6403	18.5817	13.497	8.96674	31.4594	7.0764	18.3903	-1.25548	down
	OG0000270																											2126.71	474.21	862.462	1781.11	173.385	407.318	802.915	58.6917	363.682	-1.40862	down
	OG0004635																											4058.56	9.233	2243.75	548.891	198.948	31.8464	2497.1	53.7158	169.298	-1.03715	down
	OG0010753																											141.014	26.4245	52.6997	37.5626	31.642	11.1782	49.0654	4.20355	39.211	-1.15899	down
	OG0011843		-5																									3.40305	47.3684	24.1567	14.1768	13.0437	11.2057	5.36872	7.46264	7.14985	-1.38962	down
	Carbon fixation in photosynthetic organisms
	OG0001025		22.2194	289.497	26.9749	34.8562	17.9695	57.1595	27.3277	42.017	21.5517	10.8463	-1.30091			57.1595	27.3277	42.017	21.5517	10.8463	452.042	28.4799	10.0175	8.40947	1.97265	up
	OG0001738		6520.19	1312.74	1857.74	3227.95	125.665	2183.86	28.4164	3976.51	136.944	129.391	-1.03857															6520.19	1312.74	1857.74	3227.95	125.665	2758.91	1077.63	124.461	508.047	-1.22345	down
	OG0008111		11.1957	157.877	15.7219	54.207	51.812	19.0516	13.6643	11.8407	24.2868	9.13162	-1.0149
	OG0011518		12.906	1552.15	52.7225	82.4615	54.8781	32.1867	31.1987	103.113	59.9288	69.3343	-2.56904			32.1867	31.1987	103.113	59.9288	69.3343	5036.67	61.079	146.888	81.6798	4.49254	up		12.906	1552.15	52.7225	82.4615	54.8781	5036.67	61.079	146.888	81.6798	1.9235	up
Differentially expressed genes (DEGs) present in species in important pathways; genes are associated with (A) immunity, ( B )oxidative stress (C) energy metabolism (D)pigmentation ( E )microbial metabolism. Data are the expression of each gene, red indicates up-regulation in SU species, green indicates up-regulation in SP species, blue indicates up-regulation in SB species;when the DEG (> 2.00-fo…
