## Supplementary Table S8 for "Habitat correlates of cave-dwelling: A radiation-scale analysis of skin traits and comparative transcriptomics of the *Sinocyclocheilus* cavefish"

### Sheet: Sheet1
Supplementary Table 8. Annotated list of positively selected genes of 6 pathway
gene_id	dN\dS	Description	Description	Description	Description
OG0016522	1.06334	S100 calcium binding protein U	S100 calcium binding protein U	S100 calcium binding protein U	S100 calcium binding protein U
OG0016528	5.89428	Reticulocalbin 3, EF-hand calcium binding domain	Reticulocalbin 3, EF-hand calcium binding domain	Reticulocalbin 3, EF-hand calcium binding domain	Reticulocalbin 3, EF-hand calcium binding domain
OG0016683	1.01475	positive regulation of vitamin D receptor signaling pathway	positive regulation of vitamin D receptor signaling pathway	positive regulation of vitamin D receptor signaling pathway	positive regulation of vitamin D receptor signaling pathway
OG0016811	1.95572	trans-Golgi network	trans-Golgi network	trans-Golgi network	trans-Golgi network
OG0017227	1.37408	regulator of nonsense transcripts	regulator of nonsense transcripts	regulator of nonsense transcripts	regulator of nonsense transcripts
OG0017423	1.10899	FBJ murine osteosarcoma viral oncogene homolog B	FBJ murine osteosarcoma viral oncogene homolog B	FBJ murine osteosarcoma viral oncogene homolog B	FBJ murine osteosarcoma viral oncogene homolog B
OG0017568	9.27023	Tetratricopeptide repeat domain 4	Tetratricopeptide repeat domain 4	Tetratricopeptide repeat domain 4	Tetratricopeptide repeat domain 4
OG0017617	2.43375	BRISC and BRCA1 A complex member 1	BRISC and BRCA1 A complex member 1	BRISC and BRCA1 A complex member 1	BRISC and BRCA1 A complex member 1
OG0017780	1.95692	peptide chain release factor	peptide chain release factor	peptide chain release factor	peptide chain release factor
OG0017857	1.07304	NAD(P)( )--arginine ADP-ribosyltransferase	NAD(P)( )--arginine ADP-ribosyltransferase	NAD(P)( )--arginine ADP-ribosyltransferase	NAD(P)( )--arginine ADP-ribosyltransferase
OG0018071	3.63545	Alpha-enolase-like	Alpha-enolase-like	Alpha-enolase-like	Alpha-enolase-like
OG0018127	10.6232	Catalytic subunit of the SLX1-SLX4 structure-specific endonuclease that resolves DNA secondary structures generated during DNA repair and recombination. Has endonuclease activity towards branched DNA substrates, introducing single-strand cuts in duplex DNA close to junctions with ss-DNA. Has a preference for 5'-flap structures, and promotes symmetrical cleavage of static and migrating Holliday ju…	Catalytic subunit of the SLX1-SLX4 structure-specific endonuclease that resolves DNA secondary structures generated during DNA repair and recombination. Has endonuclease activity towards branched DNA substrates, introducing single-strand cuts in duplex DNA close to junctions with ss-DNA. Has a preference for 5'-flap structures, and promotes symmetrical cleavage of static and migrating Holliday ju…	Catalytic subunit of the SLX1-SLX4 structure-specific endonuclease that resolves DNA secondary structures generated during DNA repair and recombination. Has endonuclease activity towards branched DNA substrates, introducing single-strand cuts in duplex DNA close to junctions with ss-DNA. Has a preference for 5'-flap structures, and promotes symmetrical cleavage of static and migrating Holliday ju…	Catalytic subunit of the SLX1-SLX4 structure-specific endonuclease that resolves DNA secondary structures generated during DNA repair and recombination. Has endonuclease activity towards branched DNA substrates, introducing single-strand cuts in duplex DNA close to junctions with ss-DNA. Has a preference for 5'-flap structures, and promotes symmetrical cleavage of static and migrating Holliday ju…
OG0018159	1.11552	Alg9-like mannosyltransferase family	Alg9-like mannosyltransferase family	Alg9-like mannosyltransferase family	Alg9-like mannosyltransferase family
OG0018161	30	Tumor protein p63 regulated 1	Tumor protein p63 regulated 1	Tumor protein p63 regulated 1	Tumor protein p63 regulated 1
OG0018192	1.05602	CKLF-like MARVEL transmembrane	CKLF-like MARVEL transmembrane	CKLF-like MARVEL transmembrane	CKLF-like MARVEL transmembrane
OG0018198	1.50643	receptor superfamily, member	receptor superfamily, member	receptor superfamily, member	receptor superfamily, member
OG0018297	1.25099	receptor superfamily, member	receptor superfamily, member	receptor superfamily, member	receptor superfamily, member
OG0018686	1.59959	pre-B-cell leukemia transcription factor	pre-B-cell leukemia transcription factor	pre-B-cell leukemia transcription factor	pre-B-cell leukemia transcription factor
