## Supplementary Table S9 for "Habitat correlates of cave-dwelling: A radiation-scale analysis of skin traits and comparative transcriptomics of the *Sinocyclocheilus* cavefish"

### Sheet: Sheet1
Supplementary Table 9: 5 colour clusters for each of the 14 Sinocyclocheilus species
Skin colour of 3 samples in the image were clustered into 5 groups (k-means). The average color of the colors for each cluster and pixels of the image assigned to each cluster is shown. The name is the closest named color and its distance is shown using ΔE. The tags are the set of words formed by all named neighbours within ΔE ≤ 5. The list of words above is the set of all unique words in this se…
1. S.guanyangensis
																			avg	med	min	max
																		RGB:R	155	160	25	237
																		RGB:G	133	137	21	218
																		RGB:B	133	140	19	199
																		HSV:H	358 1.00	338	0	360
																		HSV:S	17	15	3	53
																		HSV:V	61	63	10	93
																		LCH:L	57	59	7	88
																		LCH:C	10	9	1	28
																		LCH:H	19 1.00	27	0	360
																		LAB:L	57	59	7	88
																		LAB:A	8	8	0	20
																		LAB:B	3	3	-8	22
2. S.mashanenis
																			avg	med	min	max
																		RGB:R	129	127	25	210
																		RGB:G	111	109	18	207
																		RGB:B	102	100	12	207
																		HSV:H	12 1.00	24	0	360
																		HSV:S	22	22	0	55
																		HSV:V	51	50	10	82
																		LCH:L	48	47	6	83
																		LCH:C	10	10	0	26
																		LCH:H	44 1.00	58	0	360
																		LAB:L	48	47	6	83
																		LAB:A	6	6	-1	13
																		LAB:B	7	8	-10	25
3. S.tianeensis
																			avg	med	min	max
																		RGB:R	174	178	57	226
																		RGB:G	155	156	47	213
																		RGB:B	157	158	50	230
																		HSV:H	342 1.00	305	0	360
																		HSV:S	12	12	0	39
																		HSV:V	69	70	22	90
																		LCH:L	66	66	21	86
																		LCH:C	9	9	0	26
																		LCH:H	3 1.00	44	0	360
																		LAB:L	66	66	21	86
																		LAB:A	8	7	-1	21
																		LAB:B	1	1	-17	17
4. S.cyphotergous
																			avg	med	min	max
																		RGB:R	173	172	57	226
																		RGB:G	155	151	48	233
																		RGB:B	155	154	44	205
																		HSV:H	356 1.00	287	0	360
																		HSV:S	12	12	2	27
																		HSV:V	68	67	22	91
																		LCH:L	65	64	21	91
																		LCH:C	8	8	1	19
																		LCH:H	18 1.00	42	0	360
																		LAB:L	65	64	21	91
																		LAB:A	7	6	-7	19
																		LAB:B	2	3	-10	15
5. S.angustiporus
																			avg	med	min	max
																		RGB:R	173	178	16	254
																		RGB:G	150	159	11	252
																		RGB:B	105	101	7	237
																		HSV:H	39 1.00	40	0	360
																		HSV:S	41	41	1	84
																		HSV:V	68	70	6	100
																		LCH:L	63	66	3	99
																		LCH:C	28	29	0	52
																		LCH:H	84 1.00	86	4	354
																		LAB:L	63	66	3	99
																		LAB:A	2	2	-9	23
																		LAB:B	27	27	-2	52
6. S.xunlensis
6. S.xunlensis																			avg	med	min	max
																		RGB:R	173	175	128	251
																		RGB:G	148	150	88	244
																		RGB:B	140	142	88	217
																		HSV:H	14 1.00	16	0	360
																		HSV:S	19	19	1	41
																		HSV:V	68	69	50	98
																		LCH:L	63	64	42	96
																		LCH:C	11	12	1	28
																		LCH:H	43 1.00	44	0	360
																		LAB:L	63	64	42	96
																		LAB:A	8	8	-11	21
																		LAB:B	8	7	-4	25
7. S.tianlinensis
																			avg	med	min	max
																		RGB:R	195	199	119	226
																		RGB:G	181	185	88	226
																		RGB:B	177	180	83	237
																		HSV:H	7 1.00	25	0	360
																		HSV:S	10	9	0	32
																		HSV:V	76	78	47	93
																		LCH:L	75	76	41	90
																		LCH:C	7	6	0	22
																		LCH:H	37 1.00	55	0	360
																		LAB:L	75	76	41	90
																		LAB:A	4	4	-2	19
																		LAB:B	4	4	-7	20
8. S. furcodorsalis
																			avg	med	min	max
																		RGB:R	194	198	61	224
																		RGB:G	173	176	53	215
																		RGB:B	165	168	47	206
																		HSV:H	16 1.00	19	0	360
																		HSV:S	15	15	2	38
																		HSV:V	76	78	24	88
																		LCH:L	72	74	23	86
																		LCH:C	10	10	2	24
																		LCH:H	48 1.00	48	0	360
																		LAB:L	72	74	23	86
																		LAB:A	6	6	-3	19
																		LAB:B	7	7	-3	17
9.S.guilinensis																			avg	med	min	max
																		RGB:R	165	165	62	250
																		RGB:G	140	137	50	245
																		RGB:B	121	121	34	235
																		HSV:H	24 1.00	25	0	360
																		HSV:S	27	26	1	64
																		HSV:V	65	65	24	98
																		LCH:L	60	59	22	97
																		LCH:C	16	16	1	31
																		LCH:H	60 1.00	61	0	360
																		LAB:L	60	59	22	97
																		LAB:A	6	7	-7	20
																		LAB:B	13	13	-7	31
10.S.qiubeiensis
																			avg	med	min	max
																		RGB:R	140	131	19	254
																		RGB:G	127	115	15	255
																		RGB:B	104	94	11	255
																		HSV:H	34 1.00	36	0	360
																		HSV:S	27	23	0	75
																		HSV:V	55	51	7	100
																		LCH:L	53	50	5	100
																		LCH:C	15	12	0	41
																		LCH:H	78 1.00	81	0	360
																		LAB:L	53	50	5	100
																		LAB:A	2	2	-8	11
																		LAB:B	15	11	-11	41
11.anshuiensis
																			avg	med	min	max
																		RGB:R	191	193	48	247
																		RGB:G	179	182	43	244
																		RGB:B	177	179	43	233
																		HSV:H	6 1.00	27	0	360
																		HSV:S	8	8	0	26
																		HSV:V	75	76	19	97
																		LCH:L	74	75	18	96
																		LCH:C	6	5	0	18
																		LCH:H	34 1.00	49	0	360
																		LAB:L	74	75	18	96
																		LAB:A	4	4	-4	15
																		LAB:B	3	3	-13	14
12. S.zhengengensis
																		RGB:R	145	146	45	212
																		RGB:G	116	112	33	196
																		RGB:B	93	87	26	176
																		HSV:H	26 1.00	27	0	360
																		HSV:S	36	34	2	73
																		HSV:V	57	57	18	83
																		LCH:L	51	50	14	80
																		LCH:C	19	18	1	43
																		LCH:H	65 1.00	66	1	359
																		LAB:L	51	50	14	80
																		LAB:A	8	7	-3	28
																		LAB:B	17	16	-5	39
13. S. grahami
																			avg	med	min	max
																		RGB:R	138	142	32	254
																		RGB:G	122	127	30	247
																		RGB:B	108	113	18	234
																		HSV:H	26 1.00	29	0	360
																		HSV:S	23	21	0	71
																		HSV:V	54	56	13	100
																		LCH:L	52	54	12	97
																		LCH:C	11	11	0	43
																		LCH:H	66 1.00	71	0	360
																		LAB:L	52	54	12	97
																		LAB:A	4	4	-9	27
																		LAB:B	10	10	-20	41
14. S. oxycephalus
																			avg	med	min	max
																		RGB:R	156	156	17	255
																		RGB:G	135	135	11	254
																		RGB:B	115	113	5	254
																		HSV:H	27 1.00	32	0	360
																		HSV:S	29	26	0	91
																		HSV:V	61	61	7	100
																		LCH:L	57	58	4	99
																		LCH:C	16	16	0	50
																		LCH:H	68 1.00	74	0	360
																		LAB:L	57	58	4	99
																		LAB:A	5	4	-11	30
																		LAB:B	14	14	-22	50
qiubei
xiakong
